# Suppression of p16 induces mTORC1-mediated nucleotide metabolic reprogramming

**DOI:** 10.1101/393876

**Authors:** Raquel Buj, Chi-Wei Chen, Erika S. Dahl, Kelly E. Leon, Ross Kuskovsky, Natella Maglakelidze, Maithili Navaratnarajah, Gao Zhang, Mary T. Doan, Helen Jiang, Michael Zaleski, Lydia Kutzler, Holly Lacko, Yiling Lu, Gordan B. Mills, Raghavendra Gowda, Gavin P. Robertson, Joshua I. Warrick, Meenhard Herlyn, Yuka Imamura, Scot R. Kimball, David J. DeGraff, Nathaniel W. Snyder, Katherine M. Aird

## Abstract

Reprogrammed metabolism and cell cycle dysregulation are two cancer hallmarks. p16 is a cell cycle inhibitor and tumor suppressor that is upregulated during oncogene-induced senescence (OIS). Loss of p16 allows for uninhibited cell cycle progression, bypass of OIS, and tumorigenesis. Whether p16 loss affects pro-tumorigenic metabolism is unclear. We report that suppression of p16 plays a central role in reprogramming metabolism by increasing nucleotide synthesis. This occurred via activation of mTORC1 signaling, which directly mediated increased translation of the mRNA encoding ribose-5-phosphate isomerase A (*RPIA*), a pentose phosphate pathway enzyme. p16 loss correlated with activation of the mTORC1-RPIA axis in multiple cancer types. Suppression of RPIA inhibited proliferation only in p16-low cells by inducing senescence both *in vitro* and *in vivo*. These data reveal the molecular basis whereby p16 loss modulates pro-tumorigenic metabolism through mTORC1-mediated upregulation of nucleotide synthesis and reveals a metabolic vulnerability of p16-null cancer cells.

**Highlights:**

- mTORC1 is activated by p16 knockdown to increase nucleotide synthesis and bypass senescence
- mTORC1 directly increases translation RPIA to increase ribose-5-phosphate
- Activation of mTORC1 pathway downstream of p16 suppression is independent of RB
- RPIA suppression induces senescence only in cells and tumors with low p16
