## Supplementary material for "Suppression of p16 induces mTORC1-mediated nucleotide metabolic reprogramming": Table S1

### Sheet: Sheet1
Table S1: Statistically significant terms upon GSEA analysis in melanoma versus nevi samples obtained from Kabbarah and Talantov data sets. Common terms are grouped. Related to Figure 1 and Figure 2.
Kabbarah data set: Terms with FDR q-Val >25%
Database	Pathway name	SIZE	ES	NES	NOM p-val	FDR q-val	FWER p-val	RANK AT MAX	LEADING EDGE
KEGG	LYSOSOME	102	0.648782	2.07137	0	0	0	1898	tags=34%, list=14%, signal=40%
KEGG	PATHOGENIC_ESCHERICHIA_COLI_INFECTION	52	0.668312	1.93878	0	0.000818457	0.002	1611	tags=40%, list=12%, signal=46%
KEGG	PYRIMIDINE_METABOLISM	76	0.562037	1.72334	0	0.0433054	0.143	918	tags=18%, list=7%, signal=20%
KEGG	FRUCTOSE_AND_MANNOSE_METABOLISM	31	0.640991	1.69087	0	0.0498777	0.209	1744	tags=32%, list=13%, signal=37%
KEGG	LEISHMANIA_INFECTION	67	0.556665	1.68133	0	0.0441722	0.226	2081	tags=30%, list=16%, signal=35%
KEGG	INTESTINAL_IMMUNE_NETWORK_FOR_IGA_PRODUCTION	40	0.600388	1.65493	0.0092081	0.0507589	0.302	2754	tags=33%, list=21%, signal=41%
KEGG	GLYCOSAMINOGLYCAN_DEGRADATION	21	0.686102	1.6547	0.0147874	0.0437659	0.302	732	tags=29%, list=6%, signal=30%
KEGG	CELL_CYCLE	113	0.494503	1.61466	0.00331126	0.0613545	0.433	1641	tags=26%, list=12%, signal=29%
KEGG	AMINO_SUGAR_AND_NUCLEOTIDE_SUGAR_METABOLISM	39	0.583063	1.59939	0.00535714	0.0658198	0.49	1308	tags=31%, list=10%, signal=34%
KEGG	GRAFT_VERSUS_HOST_DISEASE	34	0.590746	1.55342	0.0111732	0.0964982	0.668	2754	tags=38%, list=21%, signal=48%
KEGG	GLYCOLYSIS_GLUCONEOGENESIS	52	0.536136	1.5493	0.00713012	0.0912676	0.684	1303	tags=25%, list=10%, signal=28%
KEGG	N_GLYCAN_BIOSYNTHESIS	37	0.570776	1.5466	0.0110701	0.08591	0.695	1213	tags=27%, list=9%, signal=30%
KEGG	NICOTINATE_AND_NICOTINAMIDE_METABOLISM	16	0.652361	1.53702	0.0310786	0.0871255	0.728	1612	tags=38%, list=12%, signal=43%
KEGG	DNA_REPLICATION	33	0.585998	1.53671	0.0209524	0.0811551	0.728	2192	tags=42%, list=17%, signal=51%
KEGG	PRIMARY_IMMUNODEFICIENCY	33	0.573148	1.52885	0.0324324	0.0806013	0.749	3414	tags=52%, list=26%, signal=69%
KEGG	VIBRIO_CHOLERAE_INFECTION	46	0.529854	1.4989	0.0192982	0.100886	0.853	1898	tags=30%, list=14%, signal=35%
KEGG	DRUG_METABOLISM_OTHER_ENZYMES	37	0.558474	1.49498	0.0231317	0.0988597	0.862	732	tags=16%, list=6%, signal=17%
KEGG	PENTOSE_PHOSPHATE_PATHWAY	24	0.579863	1.45647	0.0344828	0.133429	0.944	1003	tags=21%, list=8%, signal=23%
KEGG	ASTHMA	26	0.575242	1.45445	0.0533333	0.128727	0.946	1935	tags=31%, list=15%, signal=36%
KEGG	PROTEASOME	39	0.517597	1.43988	0.0429338	0.138276	0.958	1646	tags=23%, list=12%, signal=26%
KEGG	ALLOGRAFT_REJECTION	33	0.531891	1.42894	0.0524412	0.144996	0.968	2754	tags=36%, list=21%, signal=46%
KEGG	SYSTEMIC_LUPUS_ERYTHEMATOSUS	104	0.440649	1.4133	0.0338409	0.157569	0.978	2889	tags=38%, list=22%, signal=48%
KEGG	AMINOACYL_TRNA_BIOSYNTHESIS	31	0.551345	1.4066	0.0635209	0.157932	0.984	999	tags=23%, list=8%, signal=24%
KEGG	RENIN_ANGIOTENSIN_SYSTEM	15	0.625582	1.40653	0.059501	0.151492	0.984	1226	tags=20%, list=9%, signal=22%
KEGG	ANTIGEN_PROCESSING_AND_PRESENTATION	76	0.460248	1.40558	0.0338983	0.146629	0.984	2307	tags=29%, list=17%, signal=35%
KEGG	PRION_DISEASES	34	0.524751	1.39755	0.0724638	0.14971	0.987	1742	tags=24%, list=13%, signal=27%
KEGG	EPITHELIAL_CELL_SIGNALING_IN_HELICOBACTER_PYLORI_INFECTION	59	0.471404	1.38332	0.0503472	0.159739	0.991	2096	tags=27%, list=16%, signal=32%
KEGG	NOD_LIKE_RECEPTOR_SIGNALING_PATHWAY	53	0.471068	1.36142	0.0599647	0.180766	0.996	2427	tags=34%, list=18%, signal=41%
KEGG	O_GLYCAN_BIOSYNTHESIS	19	0.566322	1.35356	0.101365	0.18447	0.997	1012	tags=21%, list=8%, signal=23%
KEGG	GLUTATHIONE_METABOLISM	36	0.487598	1.32213	0.0973451	0.222004	1	647	tags=14%, list=5%, signal=15%
KEGG	GALACTOSE_METABOLISM	24	0.523701	1.31633	0.128295	0.223338	1	1080	tags=17%, list=8%, signal=18%
KEGG	TOLL_LIKE_RECEPTOR_SIGNALING_PATHWAY	94	0.414094	1.30656	0.0661157	0.230121	1	2713	tags=31%, list=21%, signal=39%
Database	Pathway name	SIZE	ES	NES	NOM p-val	FDR q-val	FWER p-val	RANK AT MAX	LEADING EDGE
Hallmark	E2F_TARGETS	181	0.579746	1.99274	0	0	0	1421	tags=28%, list=11%, signal=31%
Hallmark	MTORC1_SIGNALING	191	0.522927	1.80668	0	0.00311537	0.006	2083	tags=30%, list=16%, signal=35%
Hallmark	INTERFERON_ALPHA_RESPONSE	80	0.581035	1.8057	0	0.00207692	0.006	2411	tags=45%, list=18%, signal=55%
Hallmark	G2M_CHECKPOINT	190	0.516687	1.78562	0	0.00230218	0.009	1447	tags=27%, list=11%, signal=30%
Hallmark	MYC_TARGETS_V2	55	0.610639	1.77866	0.00181159	0.00203586	0.01	1881	tags=33%, list=14%, signal=38%
Hallmark	COMPLEMENT	182	0.511005	1.75606	0	0.00169655	0.01	2178	tags=34%, list=16%, signal=40%
Hallmark	UNFOLDED_PROTEIN_RESPONSE	104	0.533231	1.70855	0	0.00208443	0.014	1701	tags=31%, list=13%, signal=35%
Hallmark	ALLOGRAFT_REJECTION	196	0.487839	1.69072	0	0.00268145	0.019	2331	tags=34%, list=18%, signal=41%
Hallmark	IL6_JAK_STAT3_SIGNALING	85	0.53447	1.68896	0	0.00238351	0.019	2390	tags=36%, list=18%, signal=44%
Hallmark	INFLAMMATORY_RESPONSE	189	0.482528	1.68767	0	0.00214516	0.019	2363	tags=35%, list=18%, signal=42%
Hallmark	INTERFERON_GAMMA_RESPONSE	179	0.475339	1.62882	0	0.00464707	0.047	2834	tags=44%, list=21%, signal=55%
Hallmark	REACTIVE_OXIGEN_SPECIES_PATHWAY	43	0.559722	1.54461	0.0240137	0.0119972	0.126	2083	tags=28%, list=16%, signal=33%
Hallmark	GLYCOLYSIS	181	0.44706	1.53954	0	0.012056	0.137	1328	tags=22%, list=10%, signal=24%
Hallmark	IL2_STAT5_SIGNALING	174	0.4332	1.47852	0.00610687	0.0226973	0.26	1331	tags=17%, list=10%, signal=18%
Hallmark	TNFA_SIGNALING_VIA_NFKB	196	0.416657	1.45421	0.00769231	0.0276461	0.328	2218	tags=31%, list=17%, signal=37%
Hallmark	UV_RESPONSE_UP	151	0.420245	1.41654	0.0147541	0.0383282	0.436	2111	tags=26%, list=16%, signal=30%
Hallmark	PI3K_AKT_MTOR_SIGNALING	98	0.419553	1.33494	0.057725	0.0826438	0.74	2102	tags=28%, list=16%, signal=33%
Hallmark	COAGULATION	132	0.390108	1.27268	0.0606061	0.130446	0.899	2378	tags=30%, list=18%, signal=36%
Hallmark	EPITHELIAL_MESENCHYMAL_TRANSITION	192	0.369349	1.26093	0.0497592	0.136927	0.917	1942	tags=24%, list=15%, signal=28%
Hallmark	APOPTOSIS	153	0.361589	1.21663	0.0917574	0.187483	0.984	1957	tags=24%, list=15%, signal=27%
Hallmark	SPERMATOGENESIS	122	0.359737	1.17979	0.143322	0.233773	0.995	2111	tags=20%, list=16%, signal=23%
Database	Pathway name	SIZE	ES	NES	NOM p-val	FDR q-val	FWER p-val	RANK AT MAX	LEADING EDGE
Reactome	DNA_REPLICATION	164	0.560971	1.90781	0	0.0193358	0.017	1915	tags=33%, list=14%, signal=38%
Reactome	DNA_STRAND_ELONGATION	28	0.744165	1.86835	0	0.0260467	0.046	2471	tags=61%, list=19%, signal=75%
Reactome	MITOTIC_M_M_G1_PHASES	145	0.549015	1.8627	0	0.0195425	0.052	1646	tags=28%, list=12%, signal=32%
Reactome	REGULATION_OF_MITOTIC_CELL_CYCLE	69	0.613645	1.84669	0	0.0200923	0.071	1646	tags=29%, list=12%, signal=33%
Reactome	CELL_CYCLE	345	0.5085	1.84326	0	0.0171666	0.076	2192	tags=30%, list=17%, signal=36%
Reactome	CELL_CYCLE_MITOTIC	269	0.511673	1.84057	0	0.01485	0.079	2192	tags=30%, list=17%, signal=36%
Reactome	GLYCOSPHINGOLIPID_METABOLISM	25	0.73364	1.82143	0	0.0180249	0.111	1770	tags=36%, list=13%, signal=41%
Reactome	CHEMOKINE_RECEPTORS_BIND_CHEMOKINES	45	0.642758	1.81844	0	0.0165788	0.117	3687	tags=60%, list=28%, signal=83%
Reactome	THE_ROLE_OF_NEF_IN_HIV1_REPLICATION_AND_DISEASE_PATHOGENESIS	25	0.73593	1.81807	0	0.0148574	0.118	1947	tags=52%, list=15%, signal=61%
Reactome	G1_S_TRANSITION	101	0.56573	1.81722	0	0.0137027	0.12	2471	tags=38%, list=19%, signal=46%
Reactome	APC_C_CDH1_MEDIATED_DEGRADATION_OF_CDC20_AND_OTHER_APC_C_CDH1_TARGETED_PROTEINS_IN_LATE_MITOSIS_EARLY_G1	56	0.619623	1.81636	0	0.0127575	0.123	1646	tags=25%, list=12%, signal=28%
Reactome	CELL_CYCLE_CHECKPOINTS	101	0.571526	1.79912	0	0.0158245	0.164	1699	tags=28%, list=13%, signal=32%
Reactome	GLYCOLYSIS	26	0.712054	1.79596	0	0.0150134	0.169	1744	tags=38%, list=13%, signal=44%
Reactome	SYNTHESIS_OF_DNA	84	0.576104	1.79256	0	0.0150257	0.181	2769	tags=44%, list=21%, signal=55%
Reactome	NEF_MEDIATES_DOWN_MODULATION_OF_CELL_SURFACE_RECEPTORS_BY_RECRUITING_THEM_TO_CLATHRIN_ADAPTERS	18	0.764274	1.78915	0.0037037	0.0148991	0.19	1902	tags=44%, list=14%, signal=52%
Reactome	M_G1_TRANSITION	73	0.583116	1.78804	0	0.0141045	0.192	2769	tags=41%, list=21%, signal=52%
Reactome	ANTIGEN_PROCESSING_CROSS_PRESENTATION	66	0.590233	1.76957	0.00167785	0.0184301	0.254	1689	tags=32%, list=13%, signal=36%
Reactome	MHC_CLASS_II_ANTIGEN_PRESENTATION	76	0.577331	1.76741	0.00169779	0.0181241	0.265	1935	tags=36%, list=15%, signal=41%
Reactome	ACTIVATION_OF_THE_PRE_REPLICATIVE_COMPLEX	29	0.68352	1.76523	0.00180505	0.0176172	0.273	2769	tags=55%, list=21%, signal=70%
Reactome	POST_CHAPERONIN_TUBULIN_FOLDING_PATHWAY	17	0.769679	1.76101	0.0037594	0.0175422	0.283	1479	tags=47%, list=11%, signal=53%
Reactome	S_PHASE	98	0.549678	1.76063	0	0.0168072	0.285	2769	tags=42%, list=21%, signal=53%
Reactome	ACTIVATION_OF_ATR_IN_RESPONSE_TO_REPLICATION_STRESS	34	0.661113	1.7479	0	0.0191935	0.327	2769	tags=53%, list=21%, signal=67%
Reactome	GLUCONEOGENESIS	31	0.664916	1.74342	0.0018622	0.019678	0.343	1187	tags=32%, list=9%, signal=35%
Reactome	FORMATION_OF_TUBULIN_FOLDING_INTERMEDIATES_BY_CCT_TRIC	20	0.70738	1.73293	0.00541516	0.0219529	0.382	1479	tags=50%, list=11%, signal=56%
Reactome	G1_S_SPECIFIC_TRANSCRIPTION	17	0.733314	1.73072	0	0.0220749	0.396	2940	tags=71%, list=22%, signal=91%
Reactome	APC_C_CDC20_MEDIATED_DEGRADATION_OF_MITOTIC_PROTEINS	57	0.598763	1.72951	0.0035461	0.0215933	0.401	1646	tags=26%, list=12%, signal=30%
Reactome	INTERFERON_ALPHA_BETA_SIGNALING	59	0.587819	1.72572	0.00169492	0.021759	0.42	2834	tags=51%, list=21%, signal=64%
Reactome	EXTENSION_OF_TELOMERES	26	0.674911	1.71824	0.00372439	0.0231437	0.454	2008	tags=42%, list=15%, signal=50%
Reactome	PYRIMIDINE_METABOLISM	19	0.716429	1.71105	0.00723327	0.024439	0.484	467	tags=21%, list=4%, signal=22%
Reactome	ER_PHAGOSOME_PATHWAY	53	0.589253	1.70967	0.00176991	0.0239842	0.489	1689	tags=32%, list=13%, signal=37%
Reactome	E2F_MEDIATED_REGULATION_OF_DNA_REPLICATION	32	0.644757	1.70266	0.00909091	0.0259732	0.532	2160	tags=44%, list=16%, signal=52%
Reactome	MITOTIC_G1_G1_S_PHASES	121	0.519541	1.70162	0	0.0257407	0.54	2471	tags=35%, list=19%, signal=42%
Reactome	G2_M_CHECKPOINTS	40	0.613709	1.67054	0.00172712	0.0379053	0.7	2481	tags=45%, list=19%, signal=55%
Reactome	ASPARAGINE_N_LINKED_GLYCOSYLATION	71	0.550728	1.66523	0	0.0392852	0.723	1576	tags=25%, list=12%, signal=29%
Reactome	METABOLISM_OF_NUCLEOTIDES	59	0.563307	1.65998	0	0.0404504	0.747	1219	tags=22%, list=9%, signal=24%
Reactome	CYTOSOLIC_TRNA_AMINOACYLATION	23	0.643914	1.64517	0.0127042	0.0464872	0.79	999	tags=35%, list=8%, signal=38%
Reactome	PREFOLDIN_MEDIATED_TRANSFER_OF_SUBSTRATE_TO_CCT_TRIC	26	0.634642	1.63293	0.00542496	0.0523462	0.837	1479	tags=42%, list=11%, signal=48%
Reactome	EXTRACELLULAR_MATRIX_ORGANIZATION	74	0.538042	1.62133	0.00175747	0.058107	0.87	1683	tags=27%, list=13%, signal=31%
Reactome	TELOMERE_MAINTENANCE	62	0.540534	1.61718	0.00358423	0.0587657	0.881	2118	tags=37%, list=16%, signal=44%
Reactome	IMMUNOREGULATORY_INTERACTIONS_BETWEEN_A_LYMPHOID_AND_A_NON_LYMPHOID_CELL	52	0.547885	1.58263	0.00692042	0.0831853	0.952	2173	tags=37%, list=16%, signal=44%
Reactome	CHROMOSOME_MAINTENANCE	98	0.489884	1.58049	0.003367	0.0824963	0.953	2118	tags=32%, list=16%, signal=37%
Reactome	DEGRADATION_OF_THE_EXTRACELLULAR_MATRIX	29	0.609096	1.57668	0.0206897	0.0839888	0.957	1655	tags=31%, list=13%, signal=35%
Reactome	LAGGING_STRAND_SYNTHESIS	18	0.674941	1.57489	0.0258449	0.0834951	0.959	2008	tags=44%, list=15%, signal=52%
Reactome	AUTODEGRADATION_OF_CDH1_BY_CDH1_APC_C	49	0.54673	1.56736	0.0093985	0.0868607	0.966	1646	tags=20%, list=12%, signal=23%
Reactome	ASSEMBLY_OF_THE_PRE_REPLICATIVE_COMPLEX	58	0.527156	1.55839	0.0034904	0.0926521	0.972	2769	tags=40%, list=21%, signal=50%
Reactome	BIOSYNTHESIS_OF_THE_N_GLYCAN_PRECURSOR_DOLICHOL_LIPID_LINKED_OLIGOSACCHARIDE_LLO_AND_TRANSFER_TO_A_NASCENT_PROTEIN	20	0.658796	1.55712	0.0322581	0.0917345	0.973	2141	tags=40%, list=16%, signal=48%
Reactome	DEPOSITION_OF_NEW_CENPA_CONTAINING_NUCLEOSOMES_AT_THE_CENTROMERE	45	0.544553	1.54644	0.0148423	0.0994119	0.983	2938	tags=51%, list=22%, signal=65%
Reactome	APC_CDC20_MEDIATED_DEGRADATION_OF_NEK2A	16	0.685546	1.54581	0.0403071	0.098068	0.984	1312	tags=31%, list=10%, signal=35%
Reactome	GENERATION_OF_SECOND_MESSENGER_MOLECULES	22	0.626606	1.52506	0.0280374	0.115468	0.994	1913	tags=32%, list=14%, signal=37%
Reactome	ACTIVATION_OF_CHAPERONE_GENES_BY_XBP1S	39	0.561891	1.52411	0.0189036	0.114225	0.994	2064	tags=31%, list=16%, signal=36%
Reactome	SIGNALLING_TO_RAS	27	0.597777	1.51666	0.0134875	0.118795	0.995	2704	tags=48%, list=20%, signal=60%
Reactome	SYNTHESIS_AND_INTERCONVERSION_OF_NUCLEOTIDE_DI_AND_TRIPHOSPHATES	16	0.664783	1.51307	0.0407407	0.120775	0.995	892	tags=31%, list=7%, signal=33%
Reactome	GLUCOSE_METABOLISM	62	0.511031	1.50931	0.020654	0.122604	0.996	1187	tags=19%, list=9%, signal=21%
Reactome	TRNA_AMINOACYLATION	36	0.554659	1.50748	0.0269784	0.122182	0.997	999	tags=22%, list=8%, signal=24%
Reactome	ORC1_REMOVAL_FROM_CHROMATIN	60	0.514265	1.50586	0.013986	0.121637	0.997	3065	tags=47%, list=23%, signal=60%
Reactome	MITOTIC_PROMETAPHASE	68	0.49646	1.5053	0.013289	0.120057	0.997	1474	tags=26%, list=11%, signal=30%
Reactome	ANTIGEN_PRESENTATION_FOLDING_ASSEMBLY_AND_PEPTIDE_LOADING_OF_CLASS_I_MHC	19	0.63842	1.50467	0.0377359	0.118745	0.997	1689	tags=37%, list=13%, signal=42%
Reactome	HIV_INFECTION	170	0.43592	1.4981	0.00469484	0.123635	0.999	1992	tags=24%, list=15%, signal=28%
Reactome	POST_TRANSLATIONAL_PROTEIN_MODIFICATION	139	0.445965	1.49007	0.00332226	0.130654	0.999	1880	tags=22%, list=14%, signal=26%
Reactome	SHC1_EVENTS_IN_ERBB4_SIGNALING	19	0.630183	1.48281	0.047259	0.137057	1	2032	tags=42%, list=15%, signal=50%
Reactome	PEPTIDE_LIGAND_BINDING_RECEPTORS	144	0.443192	1.47685	0.00481541	0.14106	1	2811	tags=27%, list=21%, signal=34%
Reactome	SHC_MEDIATED_SIGNALLING	15	0.649206	1.47569	0.0568807	0.140509	1	2032	tags=40%, list=15%, signal=47%
Reactome	KINESINS	18	0.627614	1.47354	0.0511364	0.140697	1	1869	tags=44%, list=14%, signal=52%
Reactome	REGULATION_OF_ORNITHINE_DECARBOXYLASE_ODC	45	0.514315	1.46229	0.024077	0.150953	1	1646	tags=24%, list=12%, signal=28%
Reactome	LIPOPROTEIN_METABOLISM	26	0.577854	1.4514	0.0466418	0.162008	1	2222	tags=23%, list=17%, signal=28%
Reactome	SCFSKP2_MEDIATED_DEGRADATION_OF_P27_P21	50	0.49994	1.45084	0.0344203	0.160245	1	3065	tags=42%, list=23%, signal=54%
Reactome	IRON_UPTAKE_AND_TRANSPORT	26	0.574145	1.43459	0.0530165	0.179302	1	552	tags=15%, list=4%, signal=16%
Reactome	COLLAGEN_FORMATION	45	0.507668	1.43168	0.0427046	0.180469	1	1046	tags=22%, list=8%, signal=24%
Reactome	LYSOSOME_VESICLE_BIOGENESIS	21	0.594265	1.42863	0.0559702	0.181892	1	802	tags=19%, list=6%, signal=20%
Reactome	ADAPTIVE_IMMUNE_SYSTEM	424	0.380606	1.40851	0	0.206468	1	1705	tags=22%, list=13%, signal=24%
Reactome	REGULATION_OF_APOPTOSIS	51	0.492201	1.40524	0.0490694	0.208518	1	1765	tags=25%, list=13%, signal=29%
Reactome	SCF_BETA_TRCP_MEDIATED_DEGRADATION_OF_EMI1	45	0.492643	1.39245	0.0537037	0.225954	1	2633	tags=36%, list=20%, signal=44%
Reactome	HOST_INTERACTIONS_OF_HIV_FACTORS	110	0.429338	1.38687	0.0353698	0.231973	1	1947	tags=24%, list=15%, signal=27%
Reactome	SIGNALING_BY_ROBO_RECEPTOR	26	0.55058	1.37991	0.0675183	0.240029	1	1384	tags=35%, list=10%, signal=39%
Talantov data set: Terms with FDR q-Val >25%
Database	Pathway name	SIZE	ES	NES	NOM p-val	FDR q-val	FWER p-val	RANK AT MAX	LEADING EDGE
KEGG	PYRIMIDINE_METABOLISM	75	0.645557	1.80882	0	0.0144561	0.02	1483	tags=36%, list=11%, signal=40%
KEGG	CELL_CYCLE	114	0.581427	1.71725	0	0.041288	0.108	1418	tags=24%, list=11%, signal=26%
KEGG	OXIDATIVE_PHOSPHORYLATION	82	0.59826	1.69368	0	0.0389502	0.148	1791	tags=33%, list=13%, signal=38%
KEGG	HUNTINGTONS_DISEASE	139	0.547643	1.66957	0	0.0437357	0.213	2122	tags=30%, list=16%, signal=36%
KEGG	PENTOSE_PHOSPHATE_PATHWAY	24	0.722951	1.65501	0.00671141	0.0443312	0.255	1172	tags=33%, list=9%, signal=36%
KEGG	AMINO_SUGAR_AND_NUCLEOTIDE_SUGAR_METABOLISM	39	0.626521	1.5752	0.0139319	0.107046	0.581	987	tags=21%, list=7%, signal=22%
KEGG	LYSOSOME	102	0.530352	1.54407	0.00255102	0.132319	0.718	1829	tags=31%, list=14%, signal=36%
KEGG	OOCYTE_MEIOSIS	93	0.520558	1.51139	0.01321	0.168002	0.839	1487	tags=23%, list=11%, signal=25%
KEGG	AMINOACYL_TRNA_BIOSYNTHESIS	31	0.621341	1.51069	0.030349	0.15047	0.841	1703	tags=35%, list=13%, signal=41%
KEGG	ALZHEIMERS_DISEASE	130	0.501487	1.50394	0.00502513	0.145171	0.862	2122	tags=31%, list=16%, signal=36%
KEGG	DNA_REPLICATION	32	0.60826	1.49234	0.0247678	0.149752	0.891	2236	tags=41%, list=17%, signal=49%
KEGG	VIBRIO_CHOLERAE_INFECTION	47	0.569431	1.48179	0.018732	0.151821	0.917	1863	tags=23%, list=14%, signal=27%
KEGG	PARKINSONS_DISEASE	84	0.517409	1.4694	0.00798935	0.158796	0.939	2122	tags=33%, list=16%, signal=39%
KEGG	PROGESTERONE_MEDIATED_OOCYTE_MATURATION	74	0.51888	1.46296	0.0165746	0.157207	0.951	1546	tags=22%, list=12%, signal=24%
KEGG	PROTEASOME	39	0.565752	1.43155	0.046875	0.194982	0.984	1870	tags=23%, list=14%, signal=27%
KEGG	EPITHELIAL_CELL_SIGNALING_IN_HELICOBACTER_PYLORI_INFECTION	59	0.527802	1.42749	0.0267606	0.189903	0.988	1704	tags=22%, list=13%, signal=25%
KEGG	N_GLYCAN_BIOSYNTHESIS	37	0.562149	1.4087	0.045045	0.209843	0.996	2094	tags=38%, list=16%, signal=45%
Database	Pathway name	SIZE	ES	NES	NOM p-val	FDR q-val	FWER p-val	RANK AT MAX	LEADING EDGE
Hallmark	E2F_TARGETS	180	0.667652	2.05083	0	0	0	1601	tags=36%, list=12%, signal=40%
Hallmark	G2M_CHECKPOINT	189	0.572068	1.7791	0	0.000443182	0.001	1960	tags=34%, list=15%, signal=39%
Hallmark	UNFOLDED_PROTEIN_RESPONSE	103	0.586848	1.7072	0	0.00386633	0.012	2364	tags=36%, list=18%, signal=43%
Hallmark	MTORC1_SIGNALING	190	0.548452	1.69429	0	0.00314975	0.013	1702	tags=26%, list=13%, signal=29%
Hallmark	OXIDATIVE_PHOSPHORYLATION	175	0.536704	1.64639	0	0.00505726	0.026	1791	tags=29%, list=13%, signal=33%
Hallmark	DNA_REPAIR	129	0.537646	1.61355	0	0.00827242	0.049	1678	tags=26%, list=13%, signal=30%
Hallmark	GLYCOLYSIS	183	0.522924	1.60998	0	0.0072233	0.05	2182	tags=32%, list=16%, signal=37%
Hallmark	MYC_TARGETS_V2	56	0.552196	1.48734	0.0144509	0.0350207	0.251	2353	tags=39%, list=18%, signal=47%
Hallmark	REACTIVE_OXIGEN_SPECIES_PATHWAY	44	0.563735	1.47902	0.0235988	0.034974	0.277	1336	tags=25%, list=10%, signal=28%
Hallmark	MITOTIC_SPINDLE	174	0.479389	1.4541	0.00832342	0.0441618	0.368	1292	tags=20%, list=10%, signal=21%
Hallmark	MYC_TARGETS_V1	184	0.449745	1.38754	0.00696056	0.0821239	0.603	1870	tags=24%, list=14%, signal=28%
Hallmark	WNT_BETA_CATENIN_SIGNALING	39	0.512597	1.31004	0.118797	0.173103	0.897	1533	tags=18%, list=11%, signal=20%
Hallmark	CHOLESTEROL_HOMEOSTASIS	59	0.469779	1.2762	0.107345	0.217958	0.96	840	tags=14%, list=6%, signal=14%
Hallmark	SPERMATOGENESIS	122	0.426157	1.2653	0.0844553	0.223616	0.968	1231	tags=10%, list=9%, signal=11%
Database	Pathway name	SIZE	ES	NES	NOM p-val	FDR q-val	FWER p-val	RANK AT MAX	LEADING EDGE
Reactome	REGULATION_OF_MITOTIC_CELL_CYCLE	69	0.656031	1.83095	0	0.0317058	0.03	1122	tags=23%, list=8%, signal=25%
Reactome	CELL_CYCLE_MITOTIC	271	0.572867	1.82033	0	0.021959	0.042	1905	tags=28%, list=14%, signal=32%
Reactome	DNA_REPLICATION	165	0.596417	1.81902	0	0.0149626	0.043	2236	tags=36%, list=17%, signal=42%
Reactome	CELL_CYCLE_CHECKPOINTS	100	0.609152	1.76754	0	0.0366767	0.134	1466	tags=22%, list=11%, signal=25%
Reactome	MITOTIC_M_M_G1_PHASES	146	0.576217	1.75529	0	0.0359596	0.16	2236	tags=35%, list=17%, signal=41%
Reactome	CELL_CYCLE	346	0.539956	1.74402	0	0.0363707	0.192	1686	tags=22%, list=13%, signal=24%
Reactome	APC_C_CDC20_MEDIATED_DEGRADATION_OF_MITOTIC_PROTEINS	57	0.64735	1.73926	0.00144092	0.0340611	0.207	990	tags=19%, list=7%, signal=21%
Reactome	G0_AND_EARLY_G1	20	0.769282	1.72403	0.00167785	0.0414259	0.273	1853	tags=55%, list=14%, signal=64%
Reactome	G1_S_TRANSITION	101	0.59043	1.7169	0	0.0429898	0.316	1466	tags=24%, list=11%, signal=26%
Reactome	MITOTIC_G1_G1_S_PHASES	121	0.579992	1.71072	0	0.0442765	0.356	1905	tags=28%, list=14%, signal=32%
Reactome	APC_C_CDH1_MEDIATED_DEGRADATION_OF_CDC20_AND_OTHER_APC_C_CDH1_TARGETED_PROTEINS_IN_LATE_MITOSIS_EARLY_G1	56	0.629089	1.70815	0	0.0420361	0.367	1122	tags=20%, list=8%, signal=21%
Reactome	G1_S_SPECIFIC_TRANSCRIPTION	17	0.788689	1.7044	0.0017301	0.0405163	0.382	1399	tags=47%, list=10%, signal=52%
Reactome	FORMATION_OF_TUBULIN_FOLDING_INTERMEDIATES_BY_CCT_TRIC	20	0.763305	1.70161	0.00530035	0.039276	0.395	1444	tags=35%, list=11%, signal=39%
Reactome	INTEGRIN_ALPHAIIB_BETA3_SIGNALING	26	0.712938	1.69561	0.00305344	0.0407818	0.427	1249	tags=23%, list=9%, signal=25%
Reactome	PREFOLDIN_MEDIATED_TRANSFER_OF_SUBSTRATE_TO_CCT_TRIC	27	0.714558	1.69428	0.0031348	0.0386831	0.433	1444	tags=30%, list=11%, signal=33%
Reactome	E2F_MEDIATED_REGULATION_OF_DNA_REPLICATION	32	0.680892	1.69364	0.00152672	0.0365919	0.435	1399	tags=34%, list=10%, signal=38%
Reactome	KINESINS	18	0.770395	1.69173	0.00509338	0.035766	0.45	1942	tags=67%, list=15%, signal=78%
Reactome	MHC_CLASS_II_ANTIGEN_PRESENTATION	78	0.597899	1.68834	0	0.0361208	0.471	2062	tags=35%, list=15%, signal=41%
Reactome	LATENT_INFECTION_OF_HOMO_SAPIENS_WITH_MYCOBACTERIUM_TUBERCULOSIS	25	0.710034	1.67967	0.00614439	0.0393612	0.519	1704	tags=24%, list=13%, signal=27%
Reactome	SYNTHESIS_OF_DNA	84	0.599109	1.67222	0	0.042788	0.568	2236	tags=31%, list=17%, signal=37%
Reactome	ASPARAGINE_N_LINKED_GLYCOSYLATION	71	0.601286	1.66611	0	0.0441638	0.592	2094	tags=37%, list=16%, signal=43%
Reactome	S_PHASE	98	0.572869	1.6648	0.00131752	0.0428616	0.601	1466	tags=22%, list=11%, signal=25%
Reactome	G2_M_CHECKPOINTS	39	0.651901	1.65037	0	0.0499863	0.667	1399	tags=26%, list=10%, signal=29%
Reactome	METABOLISM_OF_NUCLEOTIDES	60	0.607856	1.64966	0.00289436	0.0485922	0.671	1497	tags=33%, list=11%, signal=37%
Reactome	M_G1_TRANSITION	73	0.581679	1.63881	0.00267738	0.0541076	0.719	2236	tags=30%, list=17%, signal=36%
Reactome	ORC1_REMOVAL_FROM_CHROMATIN	60	0.595698	1.63755	0.00140449	0.0530514	0.726	1870	tags=23%, list=14%, signal=27%
Reactome	DNA_STRAND_ELONGATION	28	0.675829	1.63161	0.00160772	0.0557718	0.763	1399	tags=36%, list=10%, signal=40%
Reactome	PROTEIN_FOLDING	43	0.627421	1.62415	0.0145138	0.0590956	0.787	1895	tags=33%, list=14%, signal=38%
Reactome	GLUCOSE_TRANSPORT	36	0.646475	1.61951	0.00146199	0.0598123	0.806	1613	tags=19%, list=12%, signal=22%
Reactome	GLUCONEOGENESIS	31	0.654305	1.61817	0.0155763	0.0590568	0.812	1453	tags=32%, list=11%, signal=36%
Reactome	INSULIN_RECEPTOR_RECYCLING	17	0.739468	1.6082	0.00880282	0.064897	0.848	1704	tags=29%, list=13%, signal=34%
Reactome	SCF_BETA_TRCP_MEDIATED_DEGRADATION_OF_EMI1	45	0.607355	1.60732	0.010219	0.0633225	0.85	718	tags=16%, list=5%, signal=16%
Reactome	MITOTIC_G2_G2_M_PHASES	73	0.570802	1.60244	0.00408163	0.0655444	0.867	1591	tags=27%, list=12%, signal=31%
Reactome	TRANSPORT_OF_RIBONUCLEOPROTEINS_INTO_THE_HOST_NUCLEUS	25	0.686246	1.59942	0.0187793	0.0655234	0.877	1599	tags=24%, list=12%, signal=27%
Reactome	ASSEMBLY_OF_THE_PRE_REPLICATIVE_COMPLEX	58	0.593237	1.593	0.00708215	0.0684545	0.892	1905	tags=24%, list=14%, signal=28%
Reactome	SCFSKP2_MEDIATED_DEGRADATION_OF_P27_P21	49	0.595392	1.58971	0.00710227	0.0689762	0.901	1870	tags=27%, list=14%, signal=31%
Reactome	POST_CHAPERONIN_TUBULIN_FOLDING_PATHWAY	17	0.723074	1.58876	0.0173611	0.0678075	0.905	1403	tags=29%, list=10%, signal=33%
Reactome	TCA_CYCLE_AND_RESPIRATORY_ELECTRON_TRANSPORT	88	0.542994	1.58078	0.00394737	0.0723276	0.927	1435	tags=26%, list=11%, signal=29%
Reactome	POST_TRANSLATIONAL_PROTEIN_MODIFICATION	139	0.522586	1.57957	0.00124224	0.0713962	0.928	2094	tags=29%, list=16%, signal=34%
Reactome	REGULATORY_RNA_PATHWAYS	18	0.705556	1.57573	0.0156522	0.072139	0.939	1875	tags=33%, list=14%, signal=39%
Reactome	GLUCOSE_METABOLISM	62	0.574026	1.57151	0.00804289	0.0736941	0.946	1223	tags=26%, list=9%, signal=28%
Reactome	REGULATION_OF_GLUCOKINASE_BY_GLUCOKINASE_REGULATORY_PROTEIN	25	0.665515	1.56675	0.0241935	0.0759713	0.952	1599	tags=20%, list=12%, signal=23%
Reactome	GLYCOLYSIS	26	0.664818	1.56305	0.0226904	0.0778907	0.959	1156	tags=31%, list=9%, signal=34%
Reactome	CD28_CO_STIMULATION	28	0.652035	1.55444	0.0138462	0.083848	0.975	1652	tags=25%, list=12%, signal=28%
Reactome	PLATELET_AGGREGATION_PLUG_FORMATION	35	0.624649	1.54989	0.0163447	0.0860231	0.978	1249	tags=17%, list=9%, signal=19%
Reactome	SYNTHESIS_AND_INTERCONVERSION_OF_NUCLEOTIDE_DI_AND_TRIPHOSPHATES	16	0.732752	1.54575	0.0185811	0.0880256	0.983	1352	tags=50%, list=10%, signal=56%
Reactome	METABOLISM_OF_VITAMINS_AND_COFACTORS	43	0.603701	1.54297	0.0112676	0.0891178	0.985	1920	tags=33%, list=14%, signal=38%
Reactome	RESPIRATORY_ELECTRON_TRANSPORT_ATP_SYNTHESIS_BY_CHEMIOSMOTIC_COUPLING_AND_HEAT_PRODUCTION_BY_UNCOUPLING_PROTEINS_	56	0.570781	1.53728	0.0137931	0.0930284	0.99	1582	tags=32%, list=12%, signal=36%
Reactome	METABOLISM_OF_CARBOHYDRATES	206	0.491862	1.5342	0	0.0943093	0.992	1729	tags=19%, list=13%, signal=22%
Reactome	RESPIRATORY_ELECTRON_TRANSPORT	53	0.57813	1.52513	0.0155807	0.101749	0.993	1582	tags=34%, list=12%, signal=38%
Reactome	PYRIMIDINE_METABOLISM	19	0.690016	1.5211	0.0211726	0.10383	0.995	1297	tags=37%, list=10%, signal=41%
Reactome	CYCLIN_A_B1_ASSOCIATED_EVENTS_DURING_G2_M_TRANSITION	15	0.73419	1.51795	0.0212389	0.104913	0.996	997	tags=40%, list=7%, signal=43%
Reactome	MITOTIC_PROMETAPHASE	69	0.546107	1.51438	0.0108696	0.106586	0.996	1686	tags=32%, list=13%, signal=36%
Reactome	CHONDROITIN_SULFATE_BIOSYNTHESIS	16	0.702244	1.51073	0.0289608	0.108374	0.996	128	tags=13%, list=1%, signal=13%
Reactome	MICRORNA_MIRNA_BIOGENESIS	17	0.706957	1.50957	0.0269815	0.107495	0.996	1875	tags=35%, list=14%, signal=41%
Reactome	METABOLISM_OF_NON_CODING_RNA	39	0.586774	1.50028	0.0187207	0.116179	1	1742	tags=23%, list=13%, signal=26%
Reactome	CYCLIN_E_ASSOCIATED_EVENTS_DURING_G1_S_TRANSITION_	58	0.554305	1.49869	0.0155367	0.115956	1	1870	tags=24%, list=14%, signal=28%
Reactome	P53_DEPENDENT_G1_DNA_DAMAGE_RESPONSE	48	0.560806	1.49798	0.0162242	0.114756	1	1614	tags=21%, list=12%, signal=24%
Reactome	CD28_DEPENDENT_PI3K_AKT_SIGNALING	18	0.66961	1.49311	0.0428082	0.118402	1	1652	tags=28%, list=12%, signal=32%
Reactome	BIOSYNTHESIS_OF_THE_N_GLYCAN_PRECURSOR_DOLICHOL_LIPID_LINKED_OLIGOSACCHARIDE_LLO_AND_TRANSFER_TO_A_NASCENT_PROTEIN	20	0.662577	1.48913	0.039604	0.121633	1	1653	tags=45%, list=12%, signal=51%
Reactome	NEP_NS2_INTERACTS_WITH_THE_CELLULAR_EXPORT_MACHINERY	25	0.64382	1.48803	0.0272873	0.120988	1	1599	tags=20%, list=12%, signal=23%
Reactome	ACTIVATION_OF_THE_PRE_REPLICATIVE_COMPLEX	29	0.614308	1.48651	0.0274636	0.12093	1	2236	tags=38%, list=17%, signal=45%
Reactome	AUTODEGRADATION_OF_CDH1_BY_CDH1_APC_C	49	0.566188	1.48618	0.0189504	0.119515	1	621	tags=12%, list=5%, signal=13%
Reactome	EXTENSION_OF_TELOMERES	26	0.638204	1.48567	0.0444444	0.118209	1	1382	tags=31%, list=10%, signal=34%
Reactome	CDK_MEDIATED_PHOSPHORYLATION_AND_REMOVAL_OF_CDC6	42	0.577836	1.47962	0.023845	0.124179	1	1870	tags=24%, list=14%, signal=28%
Reactome	TRANSPORT_OF_MATURE_MRNA_DERIVED_FROM_AN_INTRONLESS_TRANSCRIPT	27	0.622652	1.47459	0.0291859	0.128503	1	1599	tags=19%, list=12%, signal=21%
Reactome	RECRUITMENT_OF_MITOTIC_CENTROSOME_PROTEINS_AND_COMPLEXES	58	0.538793	1.46447	0.0290859	0.140481	1	1591	tags=24%, list=12%, signal=27%
Reactome	UNFOLDED_PROTEIN_RESPONSE	67	0.524336	1.46075	0.0155807	0.142894	1	2104	tags=28%, list=16%, signal=33%
Reactome	ER_PHAGOSOME_PATHWAY	54	0.540501	1.45779	0.0178082	0.144561	1	1870	tags=22%, list=14%, signal=26%
Reactome	LOSS_OF_NLP_FROM_MITOTIC_CENTROSOMES	52	0.548093	1.45486	0.0296296	0.146624	1	1591	tags=25%, list=12%, signal=28%
Reactome	COSTIMULATION_BY_THE_CD28_FAMILY	54	0.547325	1.45405	0.0245902	0.145414	1	1732	tags=19%, list=13%, signal=21%
Reactome	HOST_INTERACTIONS_OF_HIV_FACTORS	110	0.489344	1.44542	0.0113208	0.154698	1	1870	tags=20%, list=14%, signal=23%
Reactome	DEPOSITION_OF_NEW_CENPA_CONTAINING_NUCLEOSOMES_AT_THE_CENTROMERE	46	0.552397	1.44338	0.0308555	0.155451	1	2180	tags=24%, list=16%, signal=28%
Reactome	ELONGATION_ARREST_AND_RECOVERY	23	0.623438	1.43693	0.0763116	0.162859	1	1875	tags=30%, list=14%, signal=35%
Reactome	ACTIVATION_OF_ATR_IN_RESPONSE_TO_REPLICATION_STRESS	33	0.584584	1.43527	0.046729	0.163229	1	2310	tags=33%, list=17%, signal=40%
Reactome	TELOMERE_MAINTENANCE	62	0.518358	1.43022	0.0282486	0.168187	1	2375	tags=29%, list=18%, signal=35%
Reactome	BASIGIN_INTERACTIONS	23	0.617485	1.42797	0.0652529	0.169161	1	2224	tags=43%, list=17%, signal=52%
Reactome	REGULATION_OF_KIT_SIGNALING	16	0.666663	1.42761	0.0592334	0.167482	1	1652	tags=31%, list=12%, signal=36%
Reactome	DEGRADATION_OF_THE_EXTRACELLULAR_MATRIX	29	0.58675	1.4246	0.0512821	0.169908	1	2051	tags=31%, list=15%, signal=37%
Reactome	RECYCLING_PATHWAY_OF_L1	24	0.61894	1.42135	0.0620032	0.17264	1	898	tags=33%, list=7%, signal=36%
Reactome	REGULATION_OF_MRNA_STABILITY_BY_PROTEINS_THAT_BIND_AU_RICH_ELEMENTS	73	0.501224	1.42127	0.0329218	0.170608	1	621	tags=11%, list=5%, signal=11%
Reactome	P53_INDEPENDENT_G1_S_DNA_DAMAGE_CHECKPOINT	44	0.548465	1.41902	0.0439883	0.171532	1	621	tags=11%, list=5%, signal=12%
Reactome	CDT1_ASSOCIATION_WITH_THE_CDC6_ORC_ORIGIN_COMPLEX	49	0.540604	1.41884	0.0494905	0.169677	1	1870	tags=18%, list=14%, signal=21%
Reactome	IRON_UPTAKE_AND_TRANSPORT	27	0.595967	1.4117	0.0681458	0.176953	1	1876	tags=37%, list=14%, signal=43%
Reactome	GRB2_SOS_PROVIDES_LINKAGE_TO_MAPK_SIGNALING_FOR_INTERGRINS_	15	0.667538	1.41162	0.0745763	0.174992	1	2045	tags=27%, list=15%, signal=31%
Reactome	MITOCHONDRIAL_TRNA_AMINOACYLATION	16	0.657646	1.41158	0.0588235	0.173006	1	1454	tags=38%, list=11%, signal=42%
Reactome	ABORTIVE_ELONGATION_OF_HIV1_TRANSCRIPT_IN_THE_ABSENCE_OF_TAT	19	0.632433	1.40755	0.0715503	0.17668	1	1875	tags=37%, list=14%, signal=43%
Reactome	INTERACTIONS_OF_VPR_WITH_HOST_CELLULAR_PROTEINS	30	0.577227	1.40408	0.0487421	0.179479	1	1617	tags=23%, list=12%, signal=26%
Reactome	ADAPTIVE_IMMUNE_SYSTEM	428	0.428781	1.39864	0	0.186471	1	1870	tags=18%, list=14%, signal=20%
Reactome	AUTODEGRADATION_OF_THE_E3_UBIQUITIN_LIGASE_COP1	42	0.547463	1.39739	0.0477569	0.186187	1	621	tags=12%, list=5%, signal=12%
Reactome	ASSOCIATION_OF_TRIC_CCT_WITH_TARGET_PROTEINS_DURING_BIOSYNTHESIS	19	0.624156	1.39481	0.0913621	0.187949	1	1895	tags=42%, list=14%, signal=49%
Reactome	REGULATION_OF_ORNITHINE_DECARBOXYLASE_ODC	45	0.537039	1.38993	0.0523338	0.193238	1	2351	tags=27%, list=18%, signal=32%
Reactome	DOWNSTREAM_SIGNALING_EVENTS_OF_B_CELL_RECEPTOR_BCR	83	0.490214	1.38388	0.0296896	0.200412	1	1614	tags=18%, list=12%, signal=20%
Reactome	TRANSCRIPTION_COUPLED_NER_TC_NER	39	0.541576	1.37619	0.0720721	0.210154	1	2788	tags=41%, list=21%, signal=52%
Reactome	CHROMOSOME_MAINTENANCE	99	0.466327	1.37067	0.0435356	0.216645	1	2236	tags=24%, list=17%, signal=29%
Reactome	TRNA_AMINOACYLATION	36	0.544426	1.36955	0.0723982	0.216146	1	1703	tags=31%, list=13%, signal=35%
Reactome	TRANSPORT_OF_INORGANIC_CATIONS_ANIONS_AND_AMINO_ACIDS_OLIGOPEPTIDES	73	0.491186	1.36937	0.0592287	0.21418	1	1531	tags=19%, list=11%, signal=22%
Reactome	ACTIVATION_OF_NF_KAPPAB_IN_B_CELLS	55	0.506578	1.36927	0.0426136	0.21211	1	789	tags=13%, list=6%, signal=13%
Reactome	ACTIVATION_OF_CHAPERONE_GENES_BY_XBP1S	41	0.532787	1.36923	0.0658858	0.210061	1	2104	tags=32%, list=16%, signal=38%
Reactome	VIF_MEDIATED_DEGRADATION_OF_APOBEC3G	43	0.540136	1.36601	0.0623145	0.213048	1	621	tags=12%, list=5%, signal=12%
Reactome	SIGNALING_BY_EGFR_IN_CANCER	95	0.471748	1.36274	0.0364109	0.216446	1	1607	tags=22%, list=12%, signal=25%
Reactome	DESTABILIZATION_OF_MRNA_BY_AUF1_HNRNP_D0	46	0.513587	1.3594	0.0784884	0.21977	1	621	tags=11%, list=5%, signal=11%
Reactome	TRANSFERRIN_ENDOCYTOSIS_AND_RECYCLING	19	0.605264	1.35687	0.0955519	0.221591	1	1826	tags=37%, list=14%, signal=43%
Reactome	CROSS_PRESENTATION_OF_SOLUBLE_EXOGENOUS_ANTIGENS_ENDOSOMES	43	0.525241	1.35535	0.0658263	0.221933	1	621	tags=12%, list=5%, signal=12%
Reactome	GAB1_SIGNALOSOME	32	0.552778	1.3503	0.0817901	0.228233	1	1139	tags=25%, list=9%, signal=27%
Reactome	SIGNALING_BY_THE_B_CELL_RECEPTOR_BCR	109	0.460451	1.34466	0.0358515	0.23597	1	1652	tags=17%, list=12%, signal=19%
Reactome	ANTIVIRAL_MECHANISM_BY_IFN_STIMULATED_GENES	59	0.492771	1.34392	0.072122	0.235007	1	1771	tags=20%, list=13%, signal=23%
Reactome	FACTORS_INVOLVED_IN_MEGAKARYOCYTE_DEVELOPMENT_AND_PLATELET_PRODUCTION	107	0.456231	1.34217	0.0532995	0.235704	1	1780	tags=20%, list=13%, signal=22%
Reactome	SIGNALING_BY_WNT	57	0.496109	1.34216	0.0734463	0.233561	1	621	tags=11%, list=5%, signal=11%
Reactome	SLC_MEDIATED_TRANSMEMBRANE_TRANSPORT	191	0.43527	1.34184	0.0248307	0.231952	1	1746	tags=16%, list=13%, signal=18%
Reactome	REGULATION_OF_APOPTOSIS	51	0.498395	1.33969	0.0756534	0.233289	1	621	tags=10%, list=5%, signal=10%
Reactome	LAGGING_STRAND_SYNTHESIS	18	0.614249	1.32916	0.119601	0.248806	1	1382	tags=33%, list=10%, signal=37%
Common terms
Database	Pathway name
KEGG	LYSOSOME
KEGG	PYRIMIDINE_METABOLISM
KEGG	CELL_CYCLE
KEGG	AMINO_SUGAR_AND_NUCLEOTIDE_SUGAR_METABOLISM
KEGG	N_GLYCAN_BIOSYNTHESIS
KEGG	DNA_REPLICATION
KEGG	VIBRIO_CHOLERAE_INFECTION
KEGG	PENTOSE_PHOSPHATE_PATHWAY
KEGG	PROTEASOME
KEGG	AMINOACYL_TRNA_BIOSYNTHESIS
KEGG	EPITHELIAL_CELL_SIGNALING_IN_HELICOBACTER_PYLORI_INFECTION
Hallmark	E2F_TARGETS
Hallmark	MTORC1_SIGNALING
Hallmark	G2M_CHECKPOINT
Hallmark	MYC_TARGETS_V2
Hallmark	UNFOLDED_PROTEIN_RESPONSE
Hallmark	REACTIVE_OXIGEN_SPECIES_PATHWAY
Hallmark	GLYCOLYSIS
Hallmark	SPERMATOGENESIS
Reactome	DNA_STRAND_ELONGATION
Reactome	MITOTIC_M_M_G1_PHASES
Reactome	REGULATION_OF_MITOTIC_CELL_CYCLE
Reactome	CELL_CYCLE_MITOTIC
Reactome	G1_S_TRANSITION
Reactome	APC_C_CDH1_MEDIATED_DEGRADATION_OF_CDC20_AND_OTHER_APC_C_CDH1_TARGETED_PROTEINS_IN_LATE_MITOSIS_EARLY_G1
Reactome	CELL_CYCLE_CHECKPOINTS
Reactome	SYNTHESIS_OF_DNA
Reactome	M_G1_TRANSITION
Reactome	MHC_CLASS_II_ANTIGEN_PRESENTATION
Reactome	ACTIVATION_OF_THE_PRE_REPLICATIVE_COMPLEX
Reactome	POST_CHAPERONIN_TUBULIN_FOLDING_PATHWAY
Reactome	S_PHASE
Reactome	ACTIVATION_OF_ATR_IN_RESPONSE_TO_REPLICATION_STRESS
Reactome	GLUCONEOGENESIS
Reactome	FORMATION_OF_TUBULIN_FOLDING_INTERMEDIATES_BY_CCT_TRIC
Reactome	G1_S_SPECIFIC_TRANSCRIPTION
Reactome	APC_C_CDC20_MEDIATED_DEGRADATION_OF_MITOTIC_PROTEINS
Reactome	EXTENSION_OF_TELOMERES
Reactome	ER_PHAGOSOME_PATHWAY
Reactome	E2F_MEDIATED_REGULATION_OF_DNA_REPLICATION
Reactome	MITOTIC_G1_G1_S_PHASES
Reactome	G2_M_CHECKPOINTS
Reactome	ASPARAGINE_N_LINKED_GLYCOSYLATION
Reactome	METABOLISM_OF_NUCLEOTIDES
Reactome	PREFOLDIN_MEDIATED_TRANSFER_OF_SUBSTRATE_TO_CCT_TRIC
Reactome	TELOMERE_MAINTENANCE
Reactome	CHROMOSOME_MAINTENANCE
Reactome	DEGRADATION_OF_THE_EXTRACELLULAR_MATRIX
Reactome	LAGGING_STRAND_SYNTHESIS
Reactome	AUTODEGRADATION_OF_CDH1_BY_CDH1_APC_C
Reactome	ASSEMBLY_OF_THE_PRE_REPLICATIVE_COMPLEX
Reactome	BIOSYNTHESIS_OF_THE_N_GLYCAN_PRECURSOR_DOLICHOL_LIPID_LINKED_OLIGOSACCHARIDE_LLO_AND_TRANSFER_TO_A_NASCENT_PROTEIN
Reactome	DEPOSITION_OF_NEW_CENPA_CONTAINING_NUCLEOSOMES_AT_THE_CENTROMERE
Reactome	ACTIVATION_OF_CHAPERONE_GENES_BY_XBP1S
Reactome	SYNTHESIS_AND_INTERCONVERSION_OF_NUCLEOTIDE_DI_AND_TRIPHOSPHATES
Reactome	GLUCOSE_METABOLISM
Reactome	TRNA_AMINOACYLATION
Reactome	ORC1_REMOVAL_FROM_CHROMATIN
Reactome	MITOTIC_PROMETAPHASE
Reactome	POST_TRANSLATIONAL_PROTEIN_MODIFICATION
Reactome	KINESINS
Reactome	REGULATION_OF_ORNITHINE_DECARBOXYLASE_ODC
Reactome	SCFSKP2_MEDIATED_DEGRADATION_OF_P27_P21
Reactome	IRON_UPTAKE_AND_TRANSPORT
Reactome	ADAPTIVE_IMMUNE_SYSTEM
Reactome	REGULATION_OF_APOPTOSIS
Reactome	SCF_BETA_TRCP_MEDIATED_DEGRADATION_OF_EMI1
Reactome	HOST_INTERACTIONS_OF_HIV_FACTORS
