## Supplementary material for "Suppression of p16 induces mTORC1-mediated nucleotide metabolic reprogramming": Table S2

### Sheet: Sheet1
Table S2: Statistically significant terms upon GSEA analysis in shRRM2/shp16 versus shRRM2 alone (RNA-Seq); related to Figure 2.
Dataset	Phatway name	SIZE	ES	NES	NOM p-val	FDR q-val	FWER p-val	RANK AT MAX	LEADING EDGE
Hallmark	IL6_JAK_STAT3_SIGNALING	87	0.655269	1.41938	0	0.057	0	5476	tags=33%, list=10%, signal=37%
Hallmark	HEDGEHOG_SIGNALING	35	0.56094	1.36056	0	0.057	0.057	2125	tags=31%, list=4%, signal=33%
Hallmark	INFLAMMATORY_RESPONSE	197	0.592813	1.35997	0	0.057	0.057	4783	tags=34%, list=9%, signal=37%
Hallmark	INTERFERON_GAMMA_RESPONSE	198	0.657801	1.34086	0	0.057	0.057	4439	tags=38%, list=8%, signal=41%
Hallmark	COMPLEMENT	195	0.463451	1.33622	0	0.057	0.057	3644	tags=22%, list=7%, signal=23%
Hallmark	UV_RESPONSE_UP	154	0.556276	1.29262	0	0.0725789	0.105	7553	tags=44%, list=14%, signal=50%
Hallmark	XENOBIOTIC_METABOLISM	199	0.549677	1.27995	0	0.0703533	0.105	4919	tags=32%, list=9%, signal=35%
Hallmark	APOPTOSIS	159	0.461479	1.26733	0	0.0686841	0.105	5659	tags=33%, list=10%, signal=36%
Hallmark	TNFA_SIGNALING_VIA_NFKB	198	0.719738	1.25815	0	0.0838305	0.157	3263	tags=51%, list=6%, signal=53%
Hallmark	HYPOXIA	194	0.406494	1.25638	0	0.0811473	0.157	6414	tags=34%, list=11%, signal=38%
Hallmark	ALLOGRAFT_REJECTION	200	0.466955	1.25571	0	0.0789521	0.157	6246	tags=25%, list=11%, signal=27%
Hallmark	BILE_ACID_METABOLISM	112	0.475685	1.25155	0	0.0771228	0.157	4916	tags=29%, list=9%, signal=32%
Hallmark	INTERFERON_ALPHA_RESPONSE	94	0.636366	1.25009	0	0.0755749	0.157	7406	tags=54%, list=13%, signal=62%
Hallmark	ANGIOGENESIS	36	0.535065	1.23921	0	0.0848195	0.157	3644	tags=33%, list=7%, signal=36%
Hallmark	PEROXISOME	103	0.449728	1.23621	0	0.0920094	0.201	8283	tags=35%, list=15%, signal=41%
Hallmark	UNFOLDED_PROTEIN_RESPONSE	110	0.467404	1.23389	0	0.0898213	0.201	9140	tags=41%, list=16%, signal=49%
Hallmark	MTORC1_SIGNALING	198	0.39332	1.19589	0	0.132253	0.447	9731	tags=41%, list=17%, signal=49%
Hallmark	SPERMATOGENESIS	134	0.442918	1.17416	0	0.136617	0.539	9256	tags=34%, list=17%, signal=41%
Hallmark	KRAS_SIGNALING_UP	195	0.415311	1.16856	0	0.134848	0.539	4014	tags=25%, list=7%, signal=27%
Hallmark	IL2_STAT5_SIGNALING	196	0.389283	1.16321	0	0.140668	0.602	3360	tags=23%, list=6%, signal=24%
Hallmark	FATTY_ACID_METABOLISM	157	0.423662	1.15471	0	0.149481	0.688	8893	tags=37%, list=16%, signal=44%
Hallmark	PI3K_AKT_MTOR_SIGNALING	104	0.38312	1.15328	0	0.145277	0.688	5986	tags=29%, list=11%, signal=32%
Hallmark	OXIDATIVE_PHOSPHORYLATION	198	0.484968	1.1471	0	0.145532	0.688	11718	tags=52%, list=21%, signal=66%
Hallmark	COAGULATION	136	0.402626	1.14606	0	0.141843	0.688	5005	tags=24%, list=9%, signal=26%
Hallmark	HEME_METABOLISM	197	0.441096	1.14455	0	0.138449	0.688	7466	tags=38%, list=13%, signal=43%
Hallmark	ADIPOGENESIS	191	0.411191	1.14005	0	0.141009	0.688	8175	tags=34%, list=15%, signal=40%
Hallmark	GLYCOLYSIS	198	0.377752	1.10971	0.0933063	0.174654	0.746	8365	tags=36%, list=15%, signal=42%
Hallmark	TGF_BETA_SIGNALING	54	0.404141	1.10109	0.084507	0.194287	0.798	6189	tags=39%, list=11%, signal=44%
Hallmark	WNT_BETA_CATENIN_SIGNALING	42	0.467243	1.08755	0.1167	0.221735	0.91	7187	tags=43%, list=13%, signal=49%
Hallmark	DNA_REPAIR	142	0.426645	1.08583	0.177062	0.216244	0.91	10857	tags=48%, list=19%, signal=59%
Hallmark	E2F_TARGETS	196	0.483154	1.083	0.0804829	0.216848	0.91	10314	tags=51%, list=18%, signal=62%
Dataset	Phatway name	SIZE	ES	NES	NOM p-val	FDR q-val	FWER p-val	RANK AT MAX	LEADING EDGE
KEGG	STEROID_HORMONE_BIOSYNTHESIS	55	0.744246	1.56379	0	0.057	0	3205	tags=20%, list=6%, signal=21%
KEGG	NOD_LIKE_RECEPTOR_SIGNALING_PATHWAY	60	0.684113	1.52318	0	0.057	0.057	3174	tags=25%, list=6%, signal=26%
KEGG	TYPE_I_DIABETES_MELLITUS	43	0.737616	1.49263	0	0.0759091	0.096	1841	tags=16%, list=3%, signal=17%
KEGG	CYTOKINE_CYTOKINE_RECEPTOR_INTERACTION	257	0.572005	1.48036	0	0.0711818	0.096	3263	tags=21%, list=6%, signal=22%
KEGG	GRAFT_VERSUS_HOST_DISEASE	41	0.782965	1.44557	0	0.084891	0.161	1841	tags=15%, list=3%, signal=15%
KEGG	METABOLISM_OF_XENOBIOTICS_BY_CYTOCHROME_P450	70	0.620607	1.40164	0	0.143398	0.41	1379	tags=13%, list=2%, signal=13%
KEGG	TOLL_LIKE_RECEPTOR_SIGNALING_PATHWAY	101	0.596552	1.39048	0	0.172431	0.562	5170	tags=25%, list=9%, signal=27%
KEGG	PRION_DISEASES	35	0.560077	1.38777	0	0.165877	0.562	3371	tags=14%, list=6%, signal=15%
KEGG	ARACHIDONIC_ACID_METABOLISM	58	0.589823	1.38681	0	0.15378	0.562	4785	tags=26%, list=9%, signal=28%
KEGG	CHEMOKINE_SIGNALING_PATHWAY	184	0.490449	1.37531	0	0.148381	0.562	5010	tags=19%, list=9%, signal=21%
KEGG	LEISHMANIA_INFECTION	72	0.583091	1.36779	0	0.145271	0.611	9188	tags=39%, list=16%, signal=46%
KEGG	JAK_STAT_SIGNALING_PATHWAY	151	0.537948	1.36424	0	0.144809	0.611	7370	tags=29%, list=13%, signal=33%
KEGG	HEMATOPOIETIC_CELL_LINEAGE	87	0.529264	1.34666	0	0.158015	0.711	1207	tags=16%, list=2%, signal=16%
KEGG	AUTOIMMUNE_THYROID_DISEASE	52	0.614623	1.33766	0	0.159755	0.755	6127	tags=12%, list=11%, signal=13%
KEGG	NITROGEN_METABOLISM	23	0.62058	1.32128	0	0.180434	0.801	4512	tags=35%, list=8%, signal=38%
KEGG	TRYPTOPHAN_METABOLISM	39	0.522732	1.30949	0	0.177565	0.846	4087	tags=31%, list=7%, signal=33%
KEGG	HEDGEHOG_SIGNALING_PATHWAY	56	0.638914	1.29423	0	0.196917	0.896	5653	tags=34%, list=10%, signal=38%
KEGG	ANTIGEN_PROCESSING_AND_PRESENTATION	87	0.622787	1.29279	0	0.195871	0.948	10863	tags=28%, list=19%, signal=34%
KEGG	COLORECTAL_CANCER	62	0.461923	1.27406	0	0.229593	1	2526	tags=21%, list=5%, signal=22%
Dataset	Phatway name	SIZE	ES	NES	NOM p-val	FDR q-val	FWER p-val	RANK AT MAX	LEADING EDGE
Reactome	RNA_POL_I_PROMOTER_OPENING	51	0.870241	2.5589	0	0	0	2062	tags=82%, list=9%, signal=90%
Reactome	AMYLOIDS	59	0.837136	2.50447	0	0	0	2062	tags=81%, list=9%, signal=89%
Reactome	RNA_POL_I_TRANSCRIPTION	72	0.798598	2.48321	0	0	0	2182	tags=65%, list=10%, signal=72%
Reactome	PACKAGING_OF_TELOMERE_ENDS	41	0.859278	2.4494	0	0	0	2103	tags=73%, list=9%, signal=80%
Reactome	MEIOTIC_RECOMBINATION	70	0.773469	2.3843	0	0	0	2062	tags=60%, list=9%, signal=66%
Reactome	MEIOTIC_SYNAPSIS	61	0.772324	2.35815	0	0	0	2103	tags=54%, list=9%, signal=59%
Reactome	MEIOSIS	95	0.721159	2.35337	0	0	0	2103	tags=48%, list=9%, signal=53%
Reactome	RNA_POL_I_RNA_POL_III_AND_MITOCHONDRIAL_TRANSCRIPTION	104	0.718679	2.35034	0	0	0	2182	tags=51%, list=10%, signal=56%
Reactome	DEPOSITION_OF_NEW_CENPA_CONTAINING_NUCLEOSOMES_AT_THE_CENTROMERE	56	0.779754	2.34161	0	0	0	2419	tags=57%, list=11%, signal=64%
Reactome	TELOMERE_MAINTENANCE	67	0.769069	2.33573	0	0	0	2103	tags=45%, list=9%, signal=49%
Reactome	TRANSCRIPTION	183	0.641407	2.24667	0	0	0	4131	tags=50%, list=18%, signal=60%
Reactome	NONSENSE_MEDIATED_DECAY_ENHANCED_BY_THE_EXON_JUNCTION_COMPLEX	103	0.681114	2.23286	0	0	0	5303	tags=66%, list=23%, signal=86%
Reactome	PEPTIDE_CHAIN_ELONGATION	82	0.698124	2.18792	0	0	0	5303	tags=71%, list=23%, signal=92%
Reactome	CHROMOSOME_MAINTENANCE	107	0.663185	2.17255	0	0	0	2819	tags=36%, list=12%, signal=41%
Reactome	INFLUENZA_VIRAL_RNA_TRANSCRIPTION_AND_REPLICATION	98	0.666675	2.16734	0	0	0	5192	tags=65%, list=23%, signal=84%
Reactome	3_UTR_MEDIATED_TRANSLATIONAL_REGULATION	102	0.639164	2.09504	0	0	0	5303	tags=60%, list=23%, signal=78%
Reactome	METABOLISM_OF_MRNA	201	0.551922	1.94348	0	0.00033664	0.005	5303	tags=49%, list=23%, signal=64%
Reactome	MRNA_SPLICING	104	0.584771	1.9236	0	0.00088513	0.014	4082	tags=39%, list=18%, signal=48%
Reactome	INFLUENZA_LIFE_CYCLE	130	0.568719	1.90886	0	0.00136648	0.023	5192	tags=55%, list=23%, signal=71%
Reactome	METABOLISM_OF_RNA	244	0.530447	1.90005	0	0.00158154	0.028	5303	tags=47%, list=23%, signal=61%
Reactome	CHEMOKINE_RECEPTORS_BIND_CHEMOKINES	16	0.80646	1.85476	0	0.0033146	0.061	282	tags=56%, list=1%, signal=57%
Reactome	FORMATION_OF_THE_TERNARY_COMPLEX_AND_SUBSEQUENTLY_THE_43S_COMPLEX	47	0.632675	1.83711	0	0.00438515	0.084	4714	tags=51%, list=21%, signal=64%
Reactome	PROCESSING_OF_CAPPED_INTRON_CONTAINING_PRE_MRNA	132	0.548377	1.83367	0	0.00453579	0.091	4082	tags=37%, list=18%, signal=45%
Reactome	INTERFERON_ALPHA_BETA_SIGNALING	37	0.659215	1.80286	0	0.0062948	0.125	3714	tags=62%, list=16%, signal=74%
Reactome	MRNA_PROCESSING	147	0.513827	1.76589	0	0.0109871	0.22	3953	tags=35%, list=17%, signal=42%
Reactome	CELL_CYCLE	376	0.455543	1.69994	0	0.0270909	0.452	4063	tags=31%, list=18%, signal=38%
Reactome	SIGNALING_BY_ILS	90	0.523087	1.68518	0	0.0312207	0.516	2940	tags=33%, list=13%, signal=38%
Reactome	PERK_REGULATED_GENE_EXPRESSION	25	0.65677	1.66925	0.00931099	0.035511	0.583	5301	tags=48%, list=23%, signal=63%
Reactome	ACTIVATION_OF_GENES_BY_ATF4	22	0.666848	1.67164	0.003861	0.0359448	0.575	5301	tags=55%, list=23%, signal=71%
Reactome	CYTOKINE_SIGNALING_IN_IMMUNE_SYSTEM	204	0.465207	1.65152	0	0.0428154	0.664	3868	tags=39%, list=17%, signal=46%
Reactome	IL1_SIGNALING	36	0.596173	1.64497	0.00909091	0.0442482	0.689	2751	tags=42%, list=12%, signal=47%
Reactome	RORA_ACTIVATES_CIRCADIAN_EXPRESSION	23	0.623824	1.60087	0.0127737	0.0567788	0.855	1463	tags=17%, list=6%, signal=19%
Reactome	ACTIVATION_OF_THE_MRNA_UPON_BINDING_OF_THE_CAP_BINDING_COMPLEX_AND_EIFS_AND_SUBSEQUENT_BINDING_TO_43S	55	0.541028	1.60228	0.00585938	0.0572993	0.85	4714	tags=45%, list=21%, signal=57%
Reactome	RESOLUTION_OF_AP_SITES_VIA_THE_MULTIPLE_NUCLEOTIDE_PATCH_REPLACEMENT_PATHWAY	16	0.684422	1.60261	0.0118812	0.0586959	0.849	5121	tags=56%, list=23%, signal=73%
Reactome	MRNA_SPLICING_MINOR_PATHWAY	40	0.577715	1.60459	0.0151803	0.0589161	0.841	2468	tags=25%, list=11%, signal=28%
Reactome	DEADENYLATION_OF_MRNA	18	0.675823	1.61505	0.0222635	0.0591743	0.798	3440	tags=39%, list=15%, signal=46%
Reactome	DEADENYLATION_DEPENDENT_MRNA_DECAY	42	0.563873	1.61083	0.00362319	0.0601597	0.81	3483	tags=31%, list=15%, signal=36%
Reactome	NUCLEAR_SIGNALING_BY_ERBB4	29	0.607835	1.60461	0.0113852	0.0605994	0.841	3868	tags=48%, list=17%, signal=58%
Reactome	FACTORS_INVOLVED_IN_MEGAKARYOCYTE_DEVELOPMENT_AND_PLATELET_PRODUCTION	98	0.48589	1.60643	0	0.0613946	0.836	2782	tags=33%, list=12%, signal=37%
Reactome	BASE_EXCISION_REPAIR	18	0.671053	1.58988	0.0177165	0.061696	0.88	5121	tags=56%, list=23%, signal=72%
Reactome	SRP_DEPENDENT_COTRANSLATIONAL_PROTEIN_TARGETING_TO_MEMBRANE	105	0.484458	1.57675	0.00191205	0.0682133	0.914	5192	tags=56%, list=23%, signal=72%
Reactome	REGULATION_OF_HYPOXIA_INDUCIBLE_FACTOR_HIF_BY_OXYGEN	22	0.628206	1.5707	0.0195695	0.0708558	0.927	2369	tags=36%, list=10%, signal=41%
Reactome	APC_C_CDC20_MEDIATED_DEGRADATION_OF_CYCLIN_B	19	0.645967	1.56205	0.0212355	0.0718941	0.941	4410	tags=47%, list=19%, signal=59%
Reactome	RNA_POL_II_PRE_TRANSCRIPTION_EVENTS	50	0.536982	1.56385	0.00185529	0.0723501	0.936	5391	tags=48%, list=24%, signal=63%
Reactome	TRANSLATION	142	0.462143	1.56577	0	0.0724842	0.932	5192	tags=48%, list=23%, signal=62%
Reactome	REGULATION_OF_MITOTIC_CELL_CYCLE	73	0.502089	1.54606	0.00728597	0.0768021	0.968	4443	tags=36%, list=20%, signal=44%
Reactome	PHOSPHORYLATION_OF_THE_APC_C	17	0.655834	1.54993	0.0394477	0.0770749	0.961	1703	tags=29%, list=7%, signal=32%
Reactome	APC_C_CDC20_MEDIATED_DEGRADATION_OF_MITOTIC_PROTEINS	62	0.511381	1.55209	0.00743494	0.0773164	0.955	4443	tags=35%, list=20%, signal=44%
Reactome	RNA_POL_II_TRANSCRIPTION	92	0.485814	1.54676	0	0.077887	0.967	5391	tags=45%, list=24%, signal=58%
Reactome	DOWNSTREAM_SIGNALING_EVENTS_OF_B_CELL_RECEPTOR_BCR	86	0.483045	1.53606	0	0.0825324	0.976	4443	tags=34%, list=20%, signal=42%
Reactome	SULFUR_AMINO_ACID_METABOLISM	22	0.615233	1.52741	0.0195312	0.0859546	0.98	4098	tags=59%, list=18%, signal=72%
Reactome	SIGNALING_BY_NOTCH1	62	0.507208	1.52403	0.00559702	0.0866061	0.983	4090	tags=44%, list=18%, signal=53%
Reactome	RIG_I_MDA5_MEDIATED_INDUCTION_OF_IFN_ALPHA_BETA_PATHWAYS	54	0.515399	1.51735	0.00956023	0.0868404	0.986	3680	tags=35%, list=16%, signal=42%
Reactome	SMAD2_SMAD3_SMAD4_HETEROTRIMER_REGULATES_TRANSCRIPTION	25	0.59645	1.51879	0.021978	0.0871175	0.985	3718	tags=48%, list=16%, signal=57%
Reactome	TAK1_ACTIVATES_NFKB_BY_PHOSPHORYLATION_AND_ACTIVATION_OF_IKKS_COMPLEX	18	0.656795	1.52793	0.0359281	0.087192	0.98	2325	tags=39%, list=10%, signal=43%
Reactome	INNATE_IMMUNE_SYSTEM	166	0.438108	1.51941	0	0.0881873	0.985	3680	tags=35%, list=16%, signal=41%
Reactome	LATE_PHASE_OF_HIV_LIFE_CYCLE	91	0.469836	1.51143	0.00738007	0.0899686	0.987	5391	tags=42%, list=24%, signal=55%
Reactome	DNA_REPAIR	100	0.46717	1.49928	0.00182482	0.0946788	0.993	5121	tags=38%, list=23%, signal=49%
Reactome	PEPTIDE_LIGAND_BINDING_RECEPTORS	52	0.509041	1.4993	0.00883392	0.0962651	0.993	405	tags=31%, list=2%, signal=31%
Reactome	HIV_LIFE_CYCLE	102	0.462107	1.50025	0.00568182	0.0972651	0.992	5391	tags=42%, list=24%, signal=55%
Reactome	GROWTH_HORMONE_RECEPTOR_SIGNALING	20	0.619165	1.49198	0.0386847	0.0988279	0.996	2487	tags=45%, list=11%, signal=50%
Reactome	ELONGATION_ARREST_AND_RECOVERY	27	0.575635	1.4881	0.0361905	0.100415	0.997	5183	tags=52%, list=23%, signal=67%
Reactome	SYNTHESIS_OF_GLYCOSYLPHOSPHATIDYLINOSITOL_GPI	16	0.638608	1.48351	0.0411765	0.100752	0.998	2340	tags=38%, list=10%, signal=42%
Reactome	GENERIC_TRANSCRIPTION_PATHWAY	311	0.406835	1.48441	0	0.101749	0.998	4182	tags=30%, list=18%, signal=37%
Reactome	KINESINS	20	0.612432	1.47717	0.0436508	0.104541	0.999	1861	tags=25%, list=8%, signal=27%
Reactome	NEGATIVE_REGULATORS_OF_RIG_I_MDA5_SIGNALING	29	0.546596	1.46402	0.0316206	0.110842	1	4542	tags=48%, list=20%, signal=60%
Reactome	ABORTIVE_ELONGATION_OF_HIV1_TRANSCRIPT_IN_THE_ABSENCE_OF_TAT	19	0.611578	1.46406	0.0506073	0.11248	1	5183	tags=53%, list=23%, signal=68%
Reactome	CONVERSION_FROM_APC_C_CDC20_TO_APC_C_CDH1_IN_LATE_ANAPHASE	16	0.640224	1.45845	0.0460922	0.113002	1	1259	tags=25%, list=6%, signal=26%
Reactome	MRNA_3_END_PROCESSING	33	0.54077	1.45938	0.035514	0.113889	1	4082	tags=36%, list=18%, signal=44%
Reactome	ACTIVATION_OF_NF_KAPPAB_IN_B_CELLS	56	0.491985	1.45478	0.0107527	0.114107	1	5383	tags=39%, list=24%, signal=51%
Reactome	INTERFERON_SIGNALING	112	0.438479	1.46409	0.00881834	0.114185	1	3807	tags=39%, list=17%, signal=47%
Reactome	RNA_POL_I_TRANSCRIPTION_INITIATION	20	0.58261	1.4392	0.0553435	0.128191	1	4037	tags=40%, list=18%, signal=49%
Reactome	MITOTIC_PROMETAPHASE	80	0.453478	1.4337	0.0114943	0.131474	1	3787	tags=28%, list=17%, signal=33%
Reactome	APC_C_CDH1_MEDIATED_DEGRADATION_OF_CDC20_AND_OTHER_APC_C_CDH1_TARGETED_PROTEINS_IN_LATE_MITOSIS_EARLY_G1	61	0.470829	1.42903	0.0213592	0.13484	1	4443	tags=33%, list=20%, signal=41%
Reactome	ACTIVATED_NOTCH1_TRANSMITS_SIGNAL_TO_THE_NUCLEUS	23	0.562458	1.42609	0.0406977	0.135929	1	2153	tags=35%, list=9%, signal=38%
Reactome	RNA_POL_II_TRANSCRIPTION_PRE_INITIATION_AND_PROMOTER_OPENING	35	0.518362	1.42127	0.0339623	0.137915	1	5391	tags=46%, list=24%, signal=60%
Reactome	APC_CDC20_MEDIATED_DEGRADATION_OF_NEK2A	21	0.577502	1.42218	0.0647059	0.138729	1	4410	tags=43%, list=19%, signal=53%
Reactome	SIGNALING_BY_ERBB4	77	0.445839	1.4158	0.0166667	0.14196	1	3868	tags=35%, list=17%, signal=42%
Reactome	MICRORNA_MIRNA_BIOGENESIS	18	0.585905	1.41224	0.0766208	0.144319	1	2455	tags=28%, list=11%, signal=31%
Reactome	PI3K_EVENTS_IN_ERBB4_SIGNALING	32	0.52464	1.40963	0.0532544	0.145239	1	3434	tags=34%, list=15%, signal=40%
Reactome	CIRCADIAN_REPRESSION_OF_EXPRESSION_BY_REV_ERBA	21	0.57094	1.40586	0.0590406	0.147531	1	1463	tags=14%, list=6%, signal=15%
Reactome	FORMATION_OF_RNA_POL_II_ELONGATION_COMPLEX_	36	0.503343	1.39294	0.0371747	0.160226	1	5183	tags=44%, list=23%, signal=57%
Reactome	METAL_ION_SLC_TRANSPORTERS	16	0.593303	1.37582	0.0815109	0.172854	1	2931	tags=38%, list=13%, signal=43%
Reactome	SIGNALING_BY_WNT	59	0.457148	1.37403	0.040856	0.172904	1	4443	tags=32%, list=20%, signal=40%
Reactome	NOTCH1_INTRACELLULAR_DOMAIN_REGULATES_TRANSCRIPTION	41	0.487765	1.37621	0.0542056	0.174295	1	4338	tags=46%, list=19%, signal=57%
Reactome	GPCR_LIGAND_BINDING	135	0.406142	1.37749	0.00740741	0.174622	1	3031	tags=33%, list=13%, signal=38%
Reactome	TOLL_RECEPTOR_CASCADES	94	0.431076	1.37805	0.0239852	0.176019	1	3668	tags=38%, list=16%, signal=45%
Reactome	RECRUITMENT_OF_MITOTIC_CENTROSOME_PROTEINS_AND_COMPLEXES	62	0.447543	1.36824	0.0361664	0.177755	1	4268	tags=32%, list=19%, signal=40%
Reactome	FORMATION_OF_TRANSCRIPTION_COUPLED_NER_TC_NER_REPAIR_COMPLEX	26	0.530078	1.36498	0.0793358	0.177984	1	2455	tags=27%, list=11%, signal=30%
Reactome	RESPIRATORY_ELECTRON_TRANSPORT_ATP_SYNTHESIS_BY_CHEMIOSMOTIC_COUPLING_AND_HEAT_PRODUCTION_BY_UNCOUPLING_PROTEINS_	78	0.436723	1.36541	0.030853	0.179258	1	4440	tags=31%, list=20%, signal=38%
Reactome	SIGNALING_BY_THE_B_CELL_RECEPTOR_BCR	107	0.416858	1.35702	0.0233393	0.185803	1	4443	tags=32%, list=20%, signal=39%
Reactome	RESPIRATORY_ELECTRON_TRANSPORT	63	0.441106	1.35431	0.0310219	0.187135	1	4440	tags=30%, list=20%, signal=37%
Reactome	TRAF6_MEDIATED_IRF7_ACTIVATION	17	0.581906	1.35092	0.0897196	0.189561	1	4542	tags=53%, list=20%, signal=66%
Reactome	INHIBITION_OF_THE_PROTEOLYTIC_ACTIVITY_OF_APC_C_REQUIRED_FOR_THE_ONSET_OF_ANAPHASE_BY_MITOTIC_SPINDLE_CHECKPOINT_COMPONENTS	18	0.557744	1.34499	0.100952	0.195475	1	1462	tags=22%, list=6%, signal=24%
Reactome	SCF_BETA_TRCP_MEDIATED_DEGRADATION_OF_EMI1	46	0.464207	1.34179	0.0661626	0.197466	1	5383	tags=39%, list=24%, signal=51%
Reactome	PROCESSING_OF_CAPPED_INTRONLESS_PRE_MRNA	23	0.541459	1.33615	0.103113	0.201117	1	3880	tags=43%, list=17%, signal=52%
Reactome	MYD88_MAL_CASCADE_INITIATED_ON_PLASMA_MEMBRANE	71	0.433957	1.33638	0.052356	0.202943	1	2644	tags=32%, list=12%, signal=37%
Reactome	CLASS_A1_RHODOPSIN_LIKE_RECEPTORS	92	0.412065	1.3282	0.0519481	0.20957	1	1030	tags=25%, list=5%, signal=26%
Reactome	ASSOCIATION_OF_TRIC_CCT_WITH_TARGET_PROTEINS_DURING_BIOSYNTHESIS	26	0.518108	1.31823	0.122093	0.212551	1	3439	tags=31%, list=15%, signal=36%
Reactome	REGULATION_OF_ORNITHINE_DECARBOXYLASE_ODC	45	0.461338	1.31645	0.0533597	0.212856	1	5383	tags=38%, list=24%, signal=49%
Reactome	REGULATORY_RNA_PATHWAYS	21	0.532836	1.31887	0.119843	0.213704	1	2455	tags=24%, list=11%, signal=27%
Reactome	CLEAVAGE_OF_GROWING_TRANSCRIPT_IN_THE_TERMINATION_REGION_	42	0.473726	1.32167	0.0807339	0.214136	1	4082	tags=36%, list=18%, signal=43%
Reactome	NCAM1_INTERACTIONS	23	0.5222	1.32248	0.100394	0.215029	1	233	tags=26%, list=1%, signal=26%
Reactome	AUTODEGRADATION_OF_CDH1_BY_CDH1_APC_C	54	0.444059	1.31934	0.0560748	0.215193	1	5467	tags=39%, list=24%, signal=51%
Reactome	ACTIVATED_TLR4_SIGNALLING	79	0.417424	1.30997	0.0436433	0.217673	1	3668	tags=38%, list=16%, signal=45%
Reactome	INHIBITION_OF_INSULIN_SECRETION_BY_ADRENALINE_NORADRENALINE	18	0.54527	1.3107	0.112754	0.21869	1	432	tags=28%, list=2%, signal=28%
Reactome	CLASS_B_2_SECRETIN_FAMILY_RECEPTORS	41	0.460843	1.30721	0.0752896	0.219705	1	3332	tags=39%, list=15%, signal=46%
Reactome	METABOLISM_OF_AMINO_ACIDS_AND_DERIVATIVES	146	0.380036	1.30072	0.0329068	0.226513	1	4259	tags=35%, list=19%, signal=43%
Reactome	LOSS_OF_NLP_FROM_MITOTIC_CENTROSOMES	55	0.434464	1.29556	0.0783939	0.229803	1	4268	tags=33%, list=19%, signal=40%
Reactome	TRANSCRIPTIONAL_ACTIVITY_OF_SMAD2_SMAD3_SMAD4_HETEROTRIMER	36	0.47369	1.29244	0.0868644	0.230503	1	2264	tags=28%, list=10%, signal=31%
Reactome	G_ALPHA_S_SIGNALLING_EVENTS	54	0.427733	1.29067	0.0747663	0.231105	1	3031	tags=33%, list=13%, signal=38%
Reactome	RNA_POL_III_TRANSCRIPTION_INITIATION_FROM_TYPE_2_PROMOTER	23	0.509591	1.29607	0.104962	0.231183	1	2980	tags=39%, list=13%, signal=45%
Reactome	SIGNALING_BY_FGFR1_FUSION_MUTANTS	18	0.544647	1.28864	0.125241	0.231845	1	3945	tags=39%, list=17%, signal=47%
Reactome	CELL_CYCLE_MITOTIC	296	0.35383	1.29267	0.0115512	0.232246	1	4443	tags=28%, list=20%, signal=35%
Reactome	METABOLISM_OF_NON_CODING_RNA	46	0.443838	1.27961	0.0887246	0.2392	1	4702	tags=37%, list=21%, signal=46%
Reactome	PI3K_EVENTS_IN_ERBB2_SIGNALING	38	0.461528	1.28008	0.106061	0.240471	1	3434	tags=32%, list=15%, signal=37%
Reactome	ANTIVIRAL_MECHANISM_BY_IFN_STIMULATED_GENES	64	0.417424	1.27629	0.0729367	0.241553	1	3807	tags=33%, list=17%, signal=39%
Reactome	MITOTIC_G2_G2_M_PHASES	75	0.407791	1.28023	0.0748299	0.242347	1	2823	tags=25%, list=12%, signal=29%
