## Supplementary material for "Suppression of p16 induces mTORC1-mediated nucleotide metabolic reprogramming": Table S3

### Sheet: Sheet1
Table S3: Statistically significant terms upon GSEA analysis in shRRM2/shp16 versus shRRM2 alone (RPPA); related to Figure 2.
Dataset	Phatway name	SIZE	ES	NES	NOM p-val	FDR q-val	FWER p-val	RANK AT MAX	LEADING EDGE
Hallmark	G2M_CHECKPOINT	15	0.508893	1.60017	0	0.128	0.058	32	tags=33%, list=13%, signal=36%
Hallmark	E2F_TARGETS	20	0.521121	1.59233	0.120083	0.0845	0.099	31	tags=30%, list=13%, signal=32%
Dataset	Phatway name	SIZE	ES	NES	NOM p-val	FDR q-val	FWER p-val	RANK AT MAX	LEADING EDGE
KEGG	PROGESTERONE_MEDIATED_OOCYTE_MATURATION	17	0.521071	1.2851	0.0944882	0.149297	0.441	65	tags=47%, list=27%, signal=60%
KEGG	SMALL_CELL_LUNG_CANCER	17	0.416682	1.30437	0.0940695	0.149568	0.396	48	tags=24%, list=20%, signal=27%
KEGG	CELL_CYCLE	26	0.457006	1.45417	0	0.150574	0.232	32	tags=31%, list=13%, signal=32%
KEGG	CHEMOKINE_SIGNALING_PATHWAY	18	0.480821	1.3511	0.188377	0.193574	0.396	66	tags=50%, list=27%, signal=64%
KEGG	P53_SIGNALING_PATHWAY	20	0.33192	1.31763	0	0.198113	0.396	30	tags=20%, list=12%, signal=21%
KEGG	MTOR_SIGNALING_PATHWAY	19	0.483479	1.37631	0	0.20542	0.342	58	tags=47%, list=24%, signal=57%
Dataset	Phatway name	SIZE	ES	NES	NOM p-val	FDR q-val	FWER p-val	RANK AT MAX	LEADING EDGE
Reactome	CELL_CYCLE_MITOTIC	17	0.600085	1.86772	0	0.052	0	14	tags=29%, list=6%, signal=29%
Reactome	CELL_CYCLE	26	0.477359	1.71172	0	0.12933	0.202	30	tags=27%, list=12%, signal=27%
Reactome	PI3K_CASCADE	15	0.592135	1.4131	0	0.178459	0.36	52	tags=47%, list=21%, signal=56%
Reactome	AXON_GUIDANCE	21	0.393338	1.4274	0	0.182982	0.36	28	tags=29%, list=12%, signal=30%
Reactome	SIGNALING_BY_EGFR_IN_CANCER	25	0.37267	1.46004	0	0.189765	0.31	29	tags=24%, list=12%, signal=24%
Reactome	DOWNSTREAM_SIGNALING_OF_ACTIVATED_FGFR	23	0.365559	1.38916	0	0.194947	0.36	29	tags=22%, list=12%, signal=22%
Reactome	SIGNALING_BY_SCF_KIT	28	0.319943	1.23405	0.0960452	0.219175	0.541	30	tags=21%, list=12%, signal=22%
Reactome	SIGNALING_BY_ERBB2	28	0.343582	1.328	0.090566	0.222844	0.455	48	tags=32%, list=20%, signal=35%
Reactome	SIGNALING_BY_FGFR	26	0.297337	1.24361	0.201232	0.227018	0.541	29	tags=19%, list=12%, signal=20%
Reactome	DEVELOPMENTAL_BIOLOGY	30	0.331706	1.33513	0	0.228074	0.403	48	tags=30%, list=20%, signal=33%
Reactome	SIGNALING_BY_GPCR	17	0.49681	1.25802	0	0.232493	0.541	58	tags=47%, list=24%, signal=58%
Reactome	SIGNALING_BY_ERBB4	28	0.443515	1.48346	0	0.235687	0.31	48	tags=36%, list=20%, signal=39%
Reactome	SIGNALING_BY_INSULIN_RECEPTOR	22	0.483206	1.25847	0	0.247534	0.541	58	tags=41%, list=24%, signal=49%
