## Supplementary material for "Suppression of p16 induces mTORC1-mediated nucleotide metabolic reprogramming": Table S4

### Sheet: Sheet 1
Table S4: Relative abundance of nucleotides and deoxyribonucleotides; related to Figure 2.
Nucleotide	Control		shRRM2		shRRM2/shp16		shRRM2/shp16 + Tem
	mean	SD	mean	SD	mean	SD	mean	SD
ADP	19.381	2.84565	8.44333	2.12738	21.288	1.25362	5.015	0.292404
ATP	8.549	0.742839	3.89667	0.15308	10.454	0.861876	3.7	0.334166
CDP	1.57	0.173269	0.7	0.204206	2.206	0.370716	1.585	0.203715
CTP	1.752	0.212697	0.75	0.166433	2.382	0.320187	1.48	0.25364
dCDP	0.0130113	0.00549059	0.00305933	0.000154043	0.0059732	0.000679611	0.00381825	0.000543865
dCTP	0.0249519	0.00125598	0.004786	0.000644505	0.0183742	0.000625912	0.0086735	0.000598113
