## Supplementary material for "Suppression of p16 induces mTORC1-mediated nucleotide metabolic reprogramming": Table S5

### Sheet: Sheet1
Table S4: Leading-edge genes associated with “translation”
term in shRRM2 versus shRRM2/shp16 GSEA used for survival analysis; related to Figure S2.
GENE NAME	RANK IN GENE LIST	RANK METRIC SCORE	RUNNING ES	CORE ENRICHMENT
EIF2B2	335	4.30103	0.00563215	Yes
GSPT2	446	4.30103	0.0212134	Yes
RPL13A	1014	4.30103	0.0165869	Yes
RPL28	1015	4.30103	0.0370322	Yes
RPL37	1016	4.30103	0.0574776	Yes
RPL39	1017	4.30103	0.0779229	Yes
RPLP0	1018	4.30103	0.0983682	Yes
RPS11	1021	4.30103	0.118725	Yes
RPS12	1022	4.30103	0.13917	Yes
RPS27	1023	4.30103	0.159616	Yes
SSR4	1126	4.30103	0.175551	Yes
RPS20	1419	4	0.181653	Yes
EIF5	1500	3.69897	0.195699	Yes
RPS26	1527	3.69897	0.212133	Yes
RPS16	1560	3.60206	0.227841	Yes
RPL10A	1610	3.45593	0.242102	Yes
EEF1A1	1806	3	0.24774	Yes
RPL23	1907	2.80967	0.256674	Yes
RPL26	1997	2.67778	0.265468	Yes
RPS25	2048	2.59346	0.275585	Yes
RPL37A	2089	2.52288	0.285809	Yes
RPL36A	2108	2.50169	0.296905	Yes
RPS24	2136	2.45593	0.307386	Yes
RPS23	2200	2.38195	0.315923	Yes
RPL35A	2232	2.33724	0.325663	Yes
EIF3K	2310	2.24413	0.332925	Yes
RPL18A	2332	2.21112	0.342508	Yes
RPL23A	2367	2.17393	0.351338	Yes
RPL12	2395	2.14874	0.360358	Yes
PABPC1	2462	2.06803	0.367271	Yes
RPS19	2477	2.04818	0.376388	Yes
RPS13	2705	1.83416	0.375069	Yes
RPL3	2781	1.76447	0.38014	Yes
RPL29	2788	1.75449	0.388215	Yes
RPL24	2853	1.69572	0.393446	Yes
RPS3	2885	1.67778	0.40005	Yes
RPL11	2944	1.64016	0.405282	Yes
RPL19	3000	1.60033	0.410458	Yes
RPL32	3213	1.46916	0.408067	Yes
RPL13	3214	1.46852	0.415048	Yes
RPS2	3327	1.40727	0.416785	Yes
SPCS2	3539	1.30496	0.413658	Yes
RPS4X	3569	1.29286	0.418522	Yes
RPS6	3615	1.27287	0.422582	Yes
UBA52	3668	1.25337	0.426241	Yes
RPS15A	3815	1.19416	0.425462	Yes
RPS5	3827	1.18977	0.430631	Yes
RPS28	3924	1.15397	0.431871	Yes
RPLP1	4020	1.11154	0.432955	Yes
RPL26L1	4028	1.10846	0.437914	Yes
RPL38	4206	1.03716	0.435018	Yes
SRP9	4208	1.03645	0.4399	Yes
RPS27A	4338	0.994176	0.438922	Yes
RPL31	4433	0.961579	0.439336	Yes
RPS3A	4436	0.960388	0.443813	Yes
EIF3C	4485	0.941384	0.446166	Yes
EIF3E	4613	0.900665	0.444831	Yes
RPL27	4681	0.87762	0.446041	Yes
EIF2B4	4711	0.869023	0.448889	Yes
RPS10	4714	0.868381	0.452929	Yes
RPL34	4747	0.859806	0.455601	Yes
RPL35	4833	0.838782	0.45583	Yes
RPL36	5008	0.795609	0.451918	Yes
RPLP2	5045	0.786482	0.454064	Yes
RPL18	5139	0.764472	0.453586	Yes
RPL6	5153	0.762205	0.456634	Yes
RPL7A	5187	0.752395	0.458752	Yes
RPL10	5192	0.750679	0.462143	Yes
