## Supplementary material for "Suppression of p16 induces mTORC1-mediated nucleotide metabolic reprogramming": Table S6

### Sheet: Sheet1
Table S5: Statistically significant terms upon GSEA analysis HRASV12/shRB versus HRASV12 alone in Chicas et al. data set; related to Figure S2.
Dataset	Phatway name	SIZE	ES	NES	NOM p-val	FDR q-val	FWER p-val	RANK AT MAX	LEADING EDGE
KEGG	DNA_REPLICATION	36	0.915582	2.10808	0	0	0	814	tags=44%, list=4%, signal=46%
KEGG	MISMATCH_REPAIR	22	0.936281	1.93128	0	0.000425	0.001	814	tags=36%, list=4%, signal=38%
KEGG	BASE_EXCISION_REPAIR	32	0.825379	1.82387	0	0.00417518	0.012	1515	tags=41%, list=7%, signal=44%
KEGG	NUCLEOTIDE_EXCISION_REPAIR	43	0.699165	1.63786	0.00543478	0.0429684	0.151	1075	tags=28%, list=5%, signal=29%
KEGG	PENTOSE_PHOSPHATE_PATHWAY	26	0.738666	1.5908	0.0204918	0.058157	0.235	745	tags=19%, list=3%, signal=20%
KEGG	ONE_CARBON_POOL_BY_FOLATE	16	0.769285	1.53431	0.0282686	0.084253	0.376	1723	tags=31%, list=8%, signal=34%
KEGG	HOMOLOGOUS_RECOMBINATION	28	0.681818	1.52845	0.0323887	0.0768183	0.394	1061	tags=14%, list=5%, signal=15%
Dataset	Phatway name	SIZE	ES	NES	NOM p-val	FDR q-val	FWER p-val	RANK AT MAX	LEADING EDGE
Hallmark	E2F_TARGETS	193	0.685706	2.02507	0	0	0	936	tags=24%, list=4%, signal=25%
Hallmark	INTERFERON_ALPHA_RESPONSE	91	0.771969	2.00626	0	0	0	1101	tags=29%, list=5%, signal=30%
Hallmark	INTERFERON_GAMMA_RESPONSE	194	0.619305	1.80197	0	0.00110273	0.002	1291	tags=23%, list=6%, signal=24%
Hallmark	TNFA_SIGNALING_VIA_NFKB	194	0.473346	1.40231	0	0.057134	0.085	1353	tags=21%, list=6%, signal=22%
Hallmark	KRAS_SIGNALING_UP	193	0.471648	1.34841	0	0.0751524	0.14	942	tags=10%, list=4%, signal=11%
Hallmark	DNA_REPAIR	140	0.444602	1.26149	0.0277778	0.134321	0.275	834	tags=14%, list=4%, signal=15%
Hallmark	MYC_TARGETS_V1	188	0.407889	1.18686	0.0461538	0.19763	0.424	951	tags=12%, list=4%, signal=13%
Hallmark	INFLAMMATORY_RESPONSE	197	0.397166	1.15298	0.0677966	0.232347	0.527	863	tags=11%, list=4%, signal=12%
Dataset	Phatway name	SIZE	ES	NES	NOM p-val	FDR q-val	FWER p-val	RANK AT MAX	LEADING EDGE
Reactome	CHEMOKINE_RECEPTORS_BIND_CHEMOKINES	47	0.894127	2.13183	0	0	0	595	tags=21%, list=3%, signal=22%
Reactome	DNA_STRAND_ELONGATION	30	0.939917	2.1053	0	0	0	814	tags=53%, list=4%, signal=55%
Reactome	ACTIVATION_OF_THE_PRE_REPLICATIVE_COMPLEX	30	0.872586	2.02735	0	0	0	1151	tags=53%, list=5%, signal=56%
Reactome	EXTENSION_OF_TELOMERES	26	0.904505	1.93146	0	0	0	1075	tags=42%, list=5%, signal=44%
Reactome	DNA_REPAIR	102	0.696647	1.92177	0	0	0	1099	tags=25%, list=5%, signal=26%
Reactome	LAGGING_STRAND_SYNTHESIS	19	0.928055	1.90199	0	0.000149425	0.001	814	tags=47%, list=4%, signal=49%
Reactome	ACTIVATION_OF_ATR_IN_RESPONSE_TO_REPLICATION_STRESS	34	0.834126	1.888	0	0.000542826	0.004	786	tags=35%, list=4%, signal=37%
Reactome	FANCONI_ANEMIA_PATHWAY	19	0.890223	1.84628	0	0.000995103	0.008	815	tags=32%, list=4%, signal=33%
Reactome	G2_M_CHECKPOINTS	40	0.795321	1.83135	0	0.0015884	0.014	786	tags=30%, list=4%, signal=31%
Reactome	PROCESSIVE_SYNTHESIS_ON_THE_LAGGING_STRAND	15	0.913084	1.79619	0	0.00359517	0.035	814	tags=47%, list=4%, signal=48%
Reactome	M_G1_TRANSITION	76	0.681826	1.78779	0	0.0041817	0.045	786	tags=25%, list=4%, signal=26%
Reactome	INTERFERON_ALPHA_BETA_SIGNALING	61	0.690724	1.73205	0	0.0128127	0.141	1291	tags=31%, list=6%, signal=33%
Reactome	GLOBAL_GENOMIC_NER_GG_NER	32	0.796763	1.72694	0	0.0129121	0.153	1075	tags=34%, list=5%, signal=36%
Reactome	PEPTIDE_LIGAND_BINDING_RECEPTORS	164	0.604406	1.71709	0	0.0143627	0.176	607	tags=9%, list=3%, signal=9%
Reactome	G_ALPHA_I_SIGNALLING_EVENTS	180	0.592816	1.71487	0	0.0141052	0.181	607	tags=8%, list=3%, signal=8%
Reactome	SYNTHESIS_OF_DNA	88	0.653214	1.70882	0	0.0146588	0.198	851	tags=28%, list=4%, signal=29%
Reactome	DNA_REPLICATION	178	0.598084	1.6974	0	0.0165249	0.237	851	tags=21%, list=4%, signal=21%
Reactome	S_PHASE	104	0.628129	1.68785	0	0.0191923	0.288	851	tags=26%, list=4%, signal=27%
Reactome	MITOTIC_M_M_G1_PHASES	158	0.586358	1.68449	0	0.0187459	0.293	786	tags=18%, list=4%, signal=19%
Reactome	NUCLEOTIDE_EXCISION_REPAIR	48	0.675411	1.64397	0	0.0318403	0.469	1099	tags=29%, list=5%, signal=31%
Reactome	GAP_JUNCTION_ASSEMBLY	16	0.853114	1.64202	0.0136054	0.0311411	0.477	19	tags=6%, list=0%, signal=6%
Reactome	BASE_EXCISION_REPAIR	19	0.829828	1.63082	0.00383142	0.034338	0.527	814	tags=32%, list=4%, signal=33%
Reactome	RESOLUTION_OF_AP_SITES_VIA_THE_MULTIPLE_NUCLEOTIDE_PATCH_REPLACEMENT_PATHWAY	17	0.826521	1.59966	0	0.0482603	0.671	2045	tags=47%, list=9%, signal=52%
Reactome	HOMOLOGOUS_RECOMBINATION_REPAIR_OF_REPLICATION_INDEPENDENT_DOUBLE_STRAND_BREAKS	16	0.815006	1.59505	0.0110294	0.0493724	0.689	920	tags=25%, list=4%, signal=26%
Reactome	CELL_CYCLE_CHECKPOINTS	107	0.57294	1.56953	0	0.062247	0.792	786	tags=16%, list=4%, signal=16%
Reactome	G1_S_SPECIFIC_TRANSCRIPTION	17	0.800262	1.56796	0.0114068	0.0609386	0.795	931	tags=53%, list=4%, signal=55%
Reactome	G1_S_TRANSITION	104	0.569741	1.52543	0	0.0900283	0.912	1151	tags=25%, list=5%, signal=26%
Reactome	TRANSCRIPTION_COUPLED_NER_TC_NER	43	0.653566	1.516	0.0418605	0.095288	0.926	1099	tags=28%, list=5%, signal=29%
Reactome	MITOTIC_G1_G1_S_PHASES	128	0.532904	1.49642	0	0.107315	0.953	931	tags=20%, list=4%, signal=21%
Reactome	CHROMOSOME_MAINTENANCE	99	0.547956	1.47887	0.016129	0.119659	0.969	1075	tags=19%, list=5%, signal=20%
Reactome	G0_AND_EARLY_G1	23	0.70142	1.46158	0.0454545	0.131418	0.982	877	tags=22%, list=4%, signal=23%
Reactome	CELL_CYCLE_MITOTIC	296	0.489707	1.44766	0	0.139865	0.989	931	tags=15%, list=4%, signal=16%
Reactome	ENOS_ACTIVATION_AND_REGULATION	17	0.757139	1.44749	0.0716846	0.135887	0.989	1046	tags=24%, list=5%, signal=25%
Reactome	ASSEMBLY_OF_THE_PRE_REPLICATIVE_COMPLEX	61	0.585794	1.44585	0.030303	0.133764	0.991	786	tags=21%, list=4%, signal=22%
Reactome	CLASS_A1_RHODOPSIN_LIKE_RECEPTORS	267	0.480546	1.42338	0	0.153814	0.997	1906	tags=11%, list=9%, signal=12%
Reactome	FORMATION_OF_INCISION_COMPLEX_IN_GG_NER	20	0.697564	1.41787	0.0551471	0.155392	0.997	506	tags=20%, list=2%, signal=20%
Reactome	CELL_CYCLE	370	0.437678	1.38261	0	0.19337	0.999	931	tags=13%, list=4%, signal=14%
