## Supplementary material for "Suppression of p16 induces mTORC1-mediated nucleotide metabolic reprogramming": Table S7

### Sheet: Sheet1
Table S6: RT-qPCR expression analysis for the heavy and light polysome fractions; related to Figure 3.
Sample	Type	Target	average % in fraction	sd	T test	FDR
Control	Light	UPRT	28.4178	1.34251	0.00620581	0.0232718
shRRM2			41.7588	3.60906
shRRM2/shp16			29.9859	1.39203
Control	Heavy	UPRT	71.5822	9.54609	0.0945753	0.175508
shRRM2			58.2412	3.33538
shRRM2/shp16			70.0141	8.7316
Control	Light	TYMS	16.297	2.4967	0.0384309	0.0768618
shRRM2			23.3043	3.49031
shRRM2/shp16			13.8881	1.06853
Control	Heavy	TYMS	83.703	11.5413	0.00861026	0.0369011
shRRM2			76.6957	2.72992
shRRM2/shp16			86.1119	2.01581
Control	Light	SLC25A32	26.9071	2.93779	0.0266277	0.0614485
shRRM2			32.4496	1.13092
shRRM2/shp16			21.8818	3.38369
Control	Heavy	SLC25A32	73.0929	2.46744	0.0255871	0.0639677
shRRM2			67.5504	2.17726
shRRM2/shp16			78.1182	3.05913
Control	Light	SLC1A1	18.9315	0.233697	0.00972538	0.0290047
shRRM2			19.7595	1.33889
shRRM2/shp16			13.2578	1.13588
Control	Heavy	SLC1A1	81.0685	8.25132	0.359714	0.449643
shRRM2			80.2405	7.03122
shRRM2/shp16			86.7422	8.32272
Control	Light	SLC19A1	54.8541	4.46049	8.64687e-06	0.000129703
shRRM2			3.90806	0.362261
shRRM2/shp16			22.7514	0.235721
Control	Heavy	SLC19A1	45.1459	2.81537	0.0748795	0.149759
shRRM2			96.0919	9.41323
shRRM2/shp16			77.2486	6.67115
Control	Light	RPIA	42.9632	4.9724	0.000245314	0.00245314
shRRM2			42.541	2.25158
shRRM2/shp16			25.5611	0.762439
Control	Heavy	RPIA	57.0368	1.60546	0.0069162	0.034581
shRRM2			57.459	3.36564
shRRM2/shp16			74.4389	4.66355
Control	Light	PPAT	37.0239	2.54915	0.00336731	0.0144313
shRRM2			40.6496	1.30505
shRRM2/shp16			30.2043	2.59063
Control	Heavy	PPAT	62.9761	0.81082	0.0994544	0.175508
shRRM2			59.3504	1.84658
shRRM2/shp16			69.7957	5.7943
Control	Light	PC	42.7208	3.35092	0.343005	0.367505
shRRM2			61.1266	3.70307
shRRM2/shp16			44.3937	18.8404
Control	Heavy	PC	57.2792	2.76507	0.0484813	0.103888
shRRM2			38.8734	2.2819
shRRM2/shp16			55.6063	6.77645
Control	Light	PAICS	15.5676	0.610044	0.135131	0.193045
shRRM2			19.0659	2.07922
shRRM2/shp16			15.1596	0.90431
Control	Heavy	PAICS	84.4324	13.6775	0.579783	0.621196
shRRM2			80.9341	3.62238
shRRM2/shp16			84.8404	10.8241
Control	Light	NME3	46.2247	3.20498	0.00276084	0.0138042
shRRM2			51.2268	2.81607
shRRM2/shp16			34.594	3.35197
Control	Heavy	NME3	53.7753	3.71423	0.00113484	0.0113484
shRRM2			48.7732	3.23589
shRRM2/shp16			65.406	1.22045
Control	Light	NME1	21.8007	0.280796	0.00118726	0.00712353
shRRM2			28.1974	0.961249
shRRM2/shp16			20.1775	1.38684
Control	Heavy	NME1	78.1993	2.33364	0.00190746	0.014306
shRRM2			71.8026	0.736048
shRRM2/shp16			79.8225	1.76494
Control	Light	MTHFD2L	87.2984	1.14578	0.925316	0.925316
shRRM2			91.4574	13.2569
shRRM2/shp16			90.5729	7.74314
Control	Heavy	MTHFD2L	12.7016	0.26806	0.540222	0.619768
shRRM2			8.54263	1.38177
shRRM2/shp16			9.4271	1.45278
Control	Light	MTHFD2	35.1814	3.88303	0.000382844	0.00287133
shRRM2			7.09552	0.826508
shRRM2/shp16			34.9024	2.71319
Control	Heavy	MTHFD2	64.8186	3.54402	0.004272	0.025632
shRRM2			92.9045	3.68128
shRRM2/shp16			65.0976	3.9607
Control	Light	MTHFD1	46.4011	4.40642	0.157089	0.204899
shRRM2			56.0648	3.07804
shRRM2/shp16			48.9196	6.41814
Control	Heavy	MTHFD1	53.5989	2.77026	0.0224445	0.0621744
shRRM2			43.9352	3.29081
shRRM2/shp16			51.0804	0.94154
Control	Light	IMPDH1	73.4274	0.885353	0.214119	0.256943
shRRM2			76.6691	8.18746
shRRM2/shp16			65.635	10.0371
Control	Heavy	IMPDH1	26.5726	3.31848	0.000526866	0.0113484
shRRM2			23.3309	1.18618
shRRM2/shp16			34.365	1.458
Control	Light	GOT2	19.3477	0.952716	0.142691	0.194579
shRRM2			30.4892	2.32643
shRRM2/shp16			34.3681	2.86325
Control	Heavy	GOT2	80.6523	0.174726	0.669521	0.692608
shRRM2			69.5108	8.61041
shRRM2/shp16			65.6319	9.20924
Control	Light	GOT1	21.214	0.688662	0.00864388	0.0288129
shRRM2			27.3446	1.66216
shRRM2/shp16			18.4865	1.53337
Control	Heavy	GOT1	78.786	3.03186	0.17723	0.274649
shRRM2			72.6554	3.04543
shRRM2/shp16			81.5135	8.87139
Control	Light	GMPS	23.1705	1.55861	0.133673	0.193045
shRRM2			37.1057	4.35747
shRRM2/shp16			18.8085	16.308
Control	Heavy	GMPS	76.8295	12.6031	0.10963	0.182717
shRRM2			62.8943	7.48419
shRRM2/shp16			71.7873	0.644623
Control	Light	GLUD1	27.6728	2.68053	7.80123e-06	0.000129703
shRRM2			9.70907	0.960853
shRRM2/shp16			35.0726	1.13392
Control	Heavy	GLUD1	72.3272	1.32752	0.0185669	0.0618897
shRRM2			90.2909	6.58955
shRRM2/shp16			64.9274	9.37672
Control	Light	GLS	19.6395	2.35723	0.0498215	0.0934153
shRRM2			28.9828	3.65733
shRRM2/shp16			19.4448	3.07133
Control	Heavy	GLS	80.3605	4.40358	0.192255	0.274649
shRRM2			71.0172	7.64131
shRRM2/shp16			80.5552	7.26662
Control	Light	GFPT1	28.0291	3.32998	0.0318813	0.068317
shRRM2			35.5494	0.779358
shRRM2/shp16			28.6677	3.60335
Control	Heavy	GFPT1	71.9709	4.46417	0.191255	0.274649
shRRM2			64.4506	6.482
shRRM2/shp16			71.3323	3.94225
Control	Light	GART	63.4891	6.31234	0.629547	0.651255
shRRM2			72.0484	9.97511
shRRM2/shp16			75.6126	6.37309
Control	Heavy	GART	36.5109	6.35755	0.0334089	0.0770974
shRRM2			27.9516	1.26452
shRRM2/shp16			24.3874	0.27638
Control	Light	ENO1	34.954	1.73149	0.263983	0.298946
shRRM2			31.6733	0.78942
shRRM2/shp16			32.6446	1.02755
Control	Heavy	ENO1	65.046	1.10729	0.817678	0.817678
shRRM2			68.3267	2.893
shRRM2/shp16			67.3554	6.19179
Control	Light	DHODH	39.2537	3.70366	0.0106351	0.0290047
shRRM2			27.4553	4.3964
shRRM2/shp16			49.9431	4.13575
Control	Heavy	DHODH	60.7463	7.4639	0.00096282	0.0113484
shRRM2			72.5447	4.04991
shRRM2/shp16			50.0569	1.91336
Control	Light	CTPS	35.8302	1.04596	0.164769	0.205961
shRRM2			42.4957	2.66025
shRRM2/shp16			38.7013	2.81178
Control	Heavy	CTPS	64.1698	5.85166	0.255685	0.348661
shRRM2			57.5043	0.87555
shRRM2/shp16			61.2987	4.88079
Control	Light	CAD	66.2159	3.36778	0.118957	0.187827
shRRM2			65.5262	5.06774
shRRM2/shp16			57.2951	5.1208
Control	Heavy	CAD	33.7841	5.73829	0.0108006	0.0405023
shRRM2			34.4738	1.38596
shRRM2/shp16			42.7049	2.84683
Control	Light	ASS1	58.9548	1.99666	0.0194544	0.0486359
shRRM2			56.3262	6.53771
shRRM2/shp16			40.0665	3.57767
Control	Heavy	ASS1	41.0452	2.81853	0.0227973	0.0621744
shRRM2			43.6738	4.7734
shRRM2/shp16			59.9335	2.30859
Control	Light	ASNS	31.983	12.8088	0.0545988	0.0963508
shRRM2			19.8451	2.3891
shRRM2/shp16			27.7472	3.013
Control	Heavy	ASNS	68.017	8.22703	0.378283	0.453939
shRRM2			80.1549	8.61349
shRRM2/shp16			72.2528	8.28204
Control	Light	AK9	35.8662	2.25253	0.069922	0.116537
shRRM2			42.3598	3.2384
shRRM2/shp16			34.2951	3.11045
Control	Heavy	AK9	64.1338	5.61562	0.301477	0.393231
shRRM2			57.6402	5.4536
shRRM2/shp16			65.7049	6.20594
Control	Light	ADSS	26.1193	1.70803	0.269051	0.298946
shRRM2			29.3724	4.19526
shRRM2/shp16			26.0451	1.61319
Control	Heavy	ADSS	73.8807	10.4984	0.561601	0.621196
shRRM2			70.6276	8.98618
shRRM2/shp16			73.9549	1.53313
