## Supplementary material for "Suppression of p16 induces mTORC1-mediated nucleotide metabolic reprogramming": Table S8

### Sheet: Sheet 1
Table S7: Isotopologue enrichment (M+5) after glucose labeling; related to Figure 3.
Nucleotide	Control		shRRM2		shRRM2/shp16		shRRM2/shp16 + Tem
	mean	SD	mean	SD	mean	SD	mean	SD
AMP	11.5667	0.152753	8.26667	0.51316	11.5667	0.44572	6.22	0.798123
ADP	12.9667	0.057735	9.83333	0.057735	13.1333	0.225093	7.2	0.734847
ATP	12.6333	0.057735	9.46667	0.057735	12.65	0.234521	6.9	0.734847
CMP	0.666667	0.057735	0.133333	0.057735	0.333333	0.0516398	0.16	0.0547723
CDP	0.496667	0.433628	0.07	0.121244	0.0166667	0.0408248	0.074	0.104307
CTP	1.46667	0.057735	0.366667	0.057735	0.683333	0.116905	0.28	0.130384
dCDP	2.06667	0.404145	0	0	0.0666667	0.163299	0	0
UMP	10.6	0.173205	5.8	1.75784	8.86667	0.861781	3.96	0.934345
UDP	15.1333	1.00664	4.5	1.94679	10.2667	1.70137	3.14	1.18025
dTMP	3.86667	1.07858	0.9	0.793725	2.1	1.39427	0.7	0.761577
dTDP	4.7	4.13884	1	1.73205	3.56	1.49432	0	0
IMP	2	0.7	2.96667	0.80829	4.13333	1.06896	1.94	1.05972
