## Supplementary material for "Suppression of p16 induces mTORC1-mediated nucleotide metabolic reprogramming": Table S9

### Sheet: Sheet1
Table S8: Primers used for these studies.
Gene ID	Gene name	Primer	Sequence (5'-->3')	Annealing temperature
PUM1	Pumilio RNA Binding Family Member 1	Forward	CGGTCGTCCTGAGGATAAAA	62
		Reverse	CGTACGTGAGGCGTGAGTAA
MRPL9	Mitochondrial Ribosomal Protein L9	Forward	CAGTTTCTGGGGATTTGCAT	62
		Reverse	TATTCAGGAAGGGCATCTCG
PMSC4	Proteasome 26S Subunit, ATPase 4	Forward	TGTTGGCAAAGGCGGTGGCA	62
		Reverse	TCTCTTGGTGGCGATGGCAT
B2M	Beta-2-Microglobulin	Forward	GTGCTCGCGCTACTCTCTCT	62
		Reverse	TCTCTGCTGGATGACGTGAG
UPRT	Uracil Phosphoribosyltransferase Homolog	Forward	ACATGGAGTTCAACCCAGTG	62
		Reverse	CCAAAATGTGTAGGTGCAACAG
TYMS	Thymidylate Synthetase	Forward	GTTGACCAACTGCAAAGAGTG	62
		Reverse	CCACATAGAACTGGCAGAGG
SLC25A32	Solute Carrier Family 25 Member 32	Forward	TCGTCTTCAGGATCAACACATG	62
		Reverse	CAGGCTGGAGTCACTCTAATC
SLC19A1	Solute Carrier Family 19 Member 1	Forward	ATCTGGCTGTGCTATGCG	62
		Reverse	AAGAACGTGTTGACCCCG
RPIA	Ribose 5-Phosphate Isomerase A	Forward	CTGGAAGTTTGACCGGGTAC	62
		Reverse	GCTTCTCCCTCATGTTCACTG
PPAT	Phosphoribosyl Pyrophosphate Amidotransferase	Forward	CAGAGGCAATACCATCTCACC	62
		Reverse	ATGGATATTTAATTGGTGGTGAAGC
PC	Pyruvate Carboxylase	Forward	TCATCTCGCCCCACTACG	62
		Reverse	TGAGCACATTCTGCAGGAAG
PAICS	Phosphoribosylaminoimidazole Carboxylase And Phosphoribosylaminoimidazolesuccinocarboxamide Synthase	Forward	ATGAGTCATGCTACACAGGC	62
		Reverse	AGGAATCATTGTCAATAACATCAGC
NME3	NME/NM23 Nucleoside Diphosphate Kinase 3	Forward	CGGAACCAGAGAGCGATC	62
		Reverse	GGATTTCTGCATCGAGGTTG
NME1	NME/NM23 Nucleoside Diphosphate Kinase 1	Forward	CAACCCTGCAGACTCCAAG	64
		Reverse	CGTGTAATCTACCAGTTCCTCAG
MTHFD2L	Methylenetetrahydrofolate Dehydrogenase (NADP+ Dependent) 2 Like	Forward	AATGTGGTTGTGGCTGGA	62
		Reverse	GAATCTTCAGTTGCTCTTTGGG
MTHFD2	Methylenetetrahydrofolate Dehydrogenase (NADP+ Dependent) 2, Methenyltetrahydrofolate Cyclohydrolase	Forward	TCCTGTAACTGCCAAACCC	62
		Reverse	CAGGAACTGGAGTGATATACCC
MTHFD1	Methylenetetrahydrofolate Dehydrogenase, Cyclohydrolase And Formyltetrahydrofolate Synthetase 1	Forward	TCCCGAAGCTCAACACAAAG	62
		Reverse	GCAGAATGAAGCCTGTAGGG
IMPDH1	Inosine Monophosphate Dehydrogenase 1	Forward	AGTTTGAGAAGCGGACCATG	64
		Reverse	GTCCTCAGTACAGCCGC
GOT2	Glutamic-Oxaloacetic Transaminase 2	Forward	CAACACATCACCGACCAAATTG	62
		Reverse	AAGGTAGCCCACGTTGC
GOT1	Glutamic-Oxaloacetic Transaminase 1	Forward	AGCTGTGCTTCTCGTCTTG	62
		Reverse	TTTGTTCCATTGTACCAACGC
GMPS	Guanine Monophosphate Synthase	Forward	GGCTTATACCTCGCATGTGTC	62
		Reverse	AGCTTGGCGTAAAGTACTGAG
GLUD1	Glutamate Dehydrogenase 1	Forward	GTGAGTCTGATGGGAGTATATGG	62
		Reverse	GGATCAGTATGTCACAGTCGG
GLS	Glutaminase	Forward	CAAAATCTGGAGTTGCTGGG	62
		Reverse	TGGAAATTACACAGAGAAACAAGATC
GFPT1	Glutamine--Fructose-6-Phosphate Transaminase 1	Forward	AAGAACGATCAAGGTGCCC	62
		Reverse	CACAGATTTGGCAAGATTCCG
GART	Phosphoribosylglycinamide Formyltransferase, Phosphoribosylglycinamide Synthetase, Phosphoribosylaminoimidazole Synthetase	Forward	AGTGGCTGTCTTAATATCTGGAAC	62
		Reverse	CAGAGCTATTTGGTTCCCGAG
ENO1	Enolase 1	Forward	ACAGTGACCAACCCAAAGAG	64
		Reverse	TGACGCCCCAACCATTG
EEF2	Eukaryotic Translation Elongation Factor 2	Forward	GTTTTGAACAGGAAGCGGG	62
		Reverse	CTCAGGTCAGCGGTGAAG
DHODH	Dihydroorotate Dehydrogenase (Quinone)	Forward	CGTTGTGGGCAAAGTCAAG	62
		Reverse	TCCAATGGCATCTGTGACTC
CTPS1	CTP Synthase 1	Forward	GTGACAGGAGTGGAAGCAG	62
		Reverse	AAGCCGAGTGTAAAGTCAGAG
CAD	Carbamoyl-Phosphate Synthetase 2, Aspartate Transcarbamylase, And Dihydroorotase	Forward	TCATCCTCACTCCCCACAT	62
		Reverse	TGTACATGCCGTTCTCAGC
ASS1	Argininosuccinate Synthase 1	Forward	CTACAATGAGGAGCTGGTGAG	62
		Reverse	ACGGGTCTATTTGGCAGTG
ASNS	Asparagine Synthetase (Glutamine-Hydrolyzing)	Forward	TTTTACAGGAATACGTTGAACATCAG	62
		Reverse	CTGGGTAATGGCGTTCAAAG
AK9	Adenylate Kinase 9	Forward	GCAGTGCAGATCTCCTTATACTT	62
		Reverse	CCCCATTAAGGGAACCGATAC
ADSS	Adenylosuccinate Synthase	Forward	GTTGGAGTTGCTTACAAGTTAGATG	62
		Reverse	GTAGTTCTTTAAACGCCCTTGC
LMNB1	Lamin B1	Forward	TGGAGTGGTTGTTGAGGAAG	62
		Reverse	GAGAAGGCTCTGCACTGTATAC
CDKN2A	Cyclin Dependent Kinase Inhibitor 2A	Forward	CCCAACGCACCGAATAGTTAC	62
		Reverse	CCAGCGTGTCCAGGAAG
CCNA2	Cyclin A2	Forward	CGAAAGACTGGATATACCCTGG	62
		Reverse	CATCTTAGAAAACAAAGGCAGTCT
